# A broad mutational target explains an evolutionary trend

**DOI:** 10.1101/2019.12.18.881250

**Authors:** Fabrice Besnard, Joao Picao-Osorio, Clément Dubois, Marie-Anne Félix

## Abstract

An evolutionary trend, the rapid evolution of a trait in a group of organisms, can in some cases be explained by the mutational variance, the propensity of a phenotype to change under spontaneous mutation. However, the causes of high mutational variance are still elusive. For some morphological traits, fast evolution was shown to depend on the high mutation rate of one or few underlying loci with short tandem repeats. Here, we investigate the case of the fastest evolving cell fate among vulva precursor cells in *Caenorhabditis* nematodes, that of the cell called ‘P3.p’. For this, we combine mutation accumulation lines, whole-genome sequencing, genetic linkage analysis of the phenotype in recombinant lines, and candidate testing through mutant and CRISPR genome editing to identify causal mutations and the corresponding loci underlying the high mutational variance of P3.p. We identify and validate molecular lesions responsible for changes in this cell’s phenotype during a mutation accumulation experiment. We find that these loci do not present any characteristics of a high mutation rate, are scattered across the genome and belong to distinct biological pathways. Our data instead indicate that a broad mutational target size is the cause of the high mutational variance and of the corresponding evolutionary trend.
