## Supplementary Tables for "A broad mutational target explains an evolutionary trend": Table S1 P3.p scores.xlsx

### Sheet: P3.p
Species	Date (DD/MM/YYYY)	Exp Block	Genetics / Pedigree	Strain	Reference strain	Related MAL	P3.p S	P3.p SS (or induced)	n
C. elegans	2012-03-05	1	MAL – 250 generation	MAL564	N2	NA	56	44	100
C. elegans	2012-03-05	1	MAL – 250 generation	MAL516	N2	MAL516	94	16	110
C. elegans	2012-10-23	2	MAL – 250 generation	MAL407	PB306	NA	31	6	37
C. briggsae	2012-11-21	8	Progenitor Line	PB800CB	PB800	NA	27	2	29
C. elegans	2012-11-28	9	Progenitor Line	N2CB	N2	NA	10	7	17
C. briggsae	2012-11-29	10	Progenitor Line	PB800CB	PB800	NA	35	2	37
C. elegans	2012-11-30	11	Progenitor Line	N2CB	N2	NA	28	28	56
C. briggsae	2012-12-03	12	MAL – 250 generation	MAL296	HK104	MAL296	32	31	63
C. elegans	2012-12-12	13	Progenitor Line	N2CB	N2	NA	25	25	50
C. elegans	2012-12-12	13	MAL – 250 generation	MAL533	N2	NA	32	18	50
C. briggsae	2012-12-13	13	MAL – 250 generation	MAL296	HK104	MAL296	43	25	68
C. briggsae	2012-12-13	13	MAL – 250 generation	MAL211	HK104	NA	79	24	103
C. briggsae	2012-12-21	14	MAL – 250 generation	MAL296	HK104	MAL296	39	25	64
C. briggsae	2012-12-21	14	Progenitor Line	HK104CB	HK104	NA	24	1	25
C. elegans	2013-01-14	15	MAL – 250 generation	MAL407	PB306	NA	67	33	100
C. elegans	2013-01-14	15	Progenitor Line	PB306CB	PB306	NA	65	35	100
C. elegans	2013-01-16	16	Progenitor Line	N2CB	N2	NA	31	23	54
C. elegans	2013-01-16	16	MAL – 250 generation	MAL533	N2	NA	39	14	53
C. elegans	2013-01-16	16	MAL – 250 generation	MAL551	N2	NA	42	11	53
C. elegans	2013-01-28	17	MAL – 250 generation	MAL407	PB306	NA	53	20	73
C. elegans	2013-01-28	17	Progenitor Line	PB306CB	PB306	NA	47	12	59
C. elegans	2013-02-01	18	MAL – 250 generation	MAL407	PB306	NA	47	24	71
C. elegans	2013-02-01	18	Progenitor Line	PB306CB	PB306	NA	53	15	68
C. elegans	2013-02-08	19	MAL – 250 generation	MAL551	N2	NA	41	19	60
C. elegans	2013-02-11	20	Progenitor Line	N2CB	N2	NA	61	39	100
C. elegans	2013-02-11	20	MAL – 250 generation	MAL564	N2	NA	47	53	100
C. elegans	2013-02-11	20	MAL – 250 generation	MAL516	N2	MAL516	83	29	112
C. elegans	2013-02-25	22	Progenitor Line	N2CB	N2	NA	34	32	66
C. elegans	2013-02-25	22	MAL – 250 generation	MAL564	N2	NA	43	57	100
C. briggsae	2013-02-25	22	Progenitor Line	PB800CB	PB800	NA	61	7	68
C. elegans	2013-02-26	23	MAL – 250 generation	MAL516	N2	MAL516	80	20	100
C. elegans	2013-02-28	25	Progenitor Line	N2CB	N2	NA	16	15	31
C. elegans	2013-02-28	25	MAL – 250 generation	MAL551	N2	NA	31	19	50
C. elegans	2013-03-05	26	Progenitor Line	N2CB	N2	NA	80	36	116
C. elegans	2013-03-05	26	MAL – 250 generation	MAL533	N2	NA	80	30	110
C. briggsae	2013-03-22	27	Progenitor Line	PB800CB	PB800	NA	41	2	43
C. elegans	2013-03-25	28	Progenitor Line	PB306CB	PB306	NA	35	27	62
C. elegans	2013-03-25	28	MAL – 250 generation	MAL480	PB306	NA	42	25	67
C. elegans	2013-03-25	28	MAL – 250 generation	MAL488	PB306	MAL488	6	28	34
C. elegans	2013-03-25	28	MAL – 250 generation	MAL450	PB306	MAL450	16	59	75
C. elegans	2013-03-29	29	Progenitor Line	PB306CB	PB306	NA	43	25	68
C. elegans	2013-03-29	29	MAL – 250 generation	MAL488	PB306	MAL488	2	22	24
C. elegans	2013-04-11	30	Progenitor Line	PB306CB	PB306	NA	41	29	70
C. elegans	2013-04-11	30	MAL – 250 generation	MAL480	PB306	NA	47	33	80
C. elegans	2013-04-11	30	MAL – 250 generation	MAL450	PB306	MAL450	11	35	46
C. elegans	2013-04-11	30	MAL – 250 generation	MAL488	PB306	MAL488	7	44	51
C. elegans	2013-04-15	31	Progenitor Line	PB306CB	PB306	NA	40	30	70
C. elegans	2013-04-15	31	MAL – 250 generation	MAL480	PB306	NA	37	43	80
C. elegans	2013-04-15	31	MAL – 250 generation	MAL450	PB306	MAL450	14	39	53
C. elegans	2013-04-15	31	MAL – 250 generation	MAL488	PB306	MAL488	4	32	36
C. elegans	2013-04-18	32	MAL – 250 generation	MAL418	PB306	MAL418	12	46	58
C. elegans	2013-05-03	33	MAL – 250 generation	MAL418	PB306	MAL418	17	43	60
C. elegans	2013-05-06	34	Progenitor Line	PB306CB	PB306	NA	43	26	69
C. elegans	2013-05-06	34	MAL – 250 generation	MAL418	PB306	MAL418	18	55	73
C. elegans	2013-08-01	35	Progenitor Line	N2CB	N2	NA	37	49	86
C. elegans	2013-08-01	35	MAL – 250 generation	MAL530	N2	NA	55	44	99
C. elegans	2013-08-01	35	MAL – 250 generation	MAL556	N2	NA	45	45	90
C. elegans	2013-08-03	36	Progenitor Line	N2CB	N2	NA	55	45	100
C. elegans	2013-08-03	36	MAL – 250 generation	MAL530	N2	NA	52	48	100
C. elegans	2013-08-03	36	MAL – 250 generation	MAL556	N2	NA	50	50	100
C. elegans	2013-08-05	37	MAL – 250 generation	MAL530	N2	NA	30	20	50
C. elegans	2013-08-05	37	MAL – 250 generation	MAL556	N2	NA	24	26	50
C. briggsae	2013-08-23	38	Progenitor Line	PB800CB	PB800	NA	82	1	83
C. briggsae	2013-08-23	38	MAL – 250 generation	MAL342	PB800	NA	92	12	104
C. briggsae	2013-08-26	39	Progenitor Line	PB800CB	PB800	NA	93	7	100
C. briggsae	2013-08-26	39	MAL – 250 generation	MAL342	PB800	NA	91	9	100
C. briggsae	2013-08-30	40	Progenitor Line	PB800CB	PB800	NA	48	2	50
C. briggsae	2013-08-30	40	MAL – 250 generation	MAL342	PB800	NA	85	7	92
C. briggsae	2013-09-05	41	Progenitor Line	HK104CB	HK104	NA	91	9	100
C. briggsae	2013-09-05	41	MAL – 250 generation	MAL298	HK104	NA	95	5	100
C. briggsae	2013-09-13	42	MAL – 250 generation	MAL298	HK104	NA	98	5	103
C. briggsae	2013-09-16	43	Progenitor Line	HK104CB	HK104	NA	91	9	100
C. briggsae	2013-09-16	43	MAL – 250 generation	MAL298	HK104	NA	95	5	100
C. briggsae	2013-09-16	43	MAL – 250 generation	MAL211	HK104	NA	21	15	36
C. briggsae	2013-10-10	44	MAL – 250 generation	MAL211	HK104	NA	33	25	58
C. briggsae	2013-10-11	45	MAL – 250 generation	MAL211	HK104	NA	20	11	31
C. briggsae	2013-11-15	46	Progenitor Line	HK104CB	HK104	NA	48	2	50
C. briggsae	2013-11-18	47	Progenitor Line	HK104CB	HK104	NA	46	4	50
C. briggsae	2013-11-27	48	Progenitor Line	HK104CB	HK104	NA	46	4	50
C. briggsae	2013-11-29	49	Progenitor Line	HK104CB	HK104	NA	47	3	50
C. briggsae	2013-12-06	51	Progenitor Line	HK104CB	HK104	NA	47	3	50
C. briggsae	2013-12-13	53	Progenitor Line	HK104CB	HK104	NA	46	4	50
C. briggsae	2013-12-20	55	Progenitor Line	HK104CB	HK104	NA	47	3	50
C. briggsae	2013-12-23	56	Progenitor Line	HK104CB	HK104	NA	47	3	50
C. briggsae	2013-11-18	47	MAL – 250 generation	MAL296	HK104	MAL296	30	20	50
C. briggsae	2013-12-04	50	MAL – 250 generation	MAL296	HK104	MAL296	23	27	50
C. briggsae	2013-12-09	52	MAL – 250 generation	MAL296	HK104	MAL296	23	27	50
C. briggsae	2013-12-19	54	MAL – 250 generation	MAL296	HK104	MAL296	27	23	50
C. briggsae	2013-11-15	46	RIL- 1X	296.RIL-1X.2	HK104	MAL296	48	2	50
C. briggsae	2013-11-15	46	RIL- 1X	296.RIL-1X.3	HK104	MAL296	47	3	50
C. briggsae	2013-11-18	47	RIL- 1X	296.RIL-1X.4	HK104	MAL296	47	3	50
C. briggsae	2013-11-15	46	RIL- 1X	296.RIL-1X.5	HK104	MAL296	46	4	50
C. briggsae	2013-11-18	47	RIL- 1X	296.RIL-1X.6	HK104	MAL296	29	21	50
C. briggsae	2013-12-04	50	RIL- 1X	296.RIL-1X.6	HK104	MAL296	25	25	50
C. briggsae	2013-11-15	46	RIL- 1X	296.RIL-1X.7	HK104	MAL296	49	1	50
C. briggsae	2013-11-18	47	RIL- 1X	296.RIL-1X.8	HK104	MAL296	42	8	50
C. briggsae	2013-11-29	49	RIL- 1X	296.RIL-1X.8	HK104	MAL296	43	7	50
C. briggsae	2013-12-06	51	RIL- 1X	296.RIL-1X.8	HK104	MAL296	44	8	52
C. briggsae	2013-11-15	46	RIL- 1X	296.RIL-1X.9	HK104	MAL296	37	13	50
C. briggsae	2013-11-18	47	RIL- 1X	296.RIL-1X.9	HK104	MAL296	42	8	50
C. briggsae	2013-12-06	51	RIL- 1X	296.RIL-1X.9	HK104	MAL296	40	10	50
C. briggsae	2013-12-13	53	RIL- 1X	296.RIL-1X.11	HK104	MAL296	43	7	50
C. briggsae	2013-12-20	55	RIL- 1X	296.RIL-1X.11	HK104	MAL296	45	5	50
C. briggsae	2013-12-13	53	RIL- 1X	296.RIL-1X.14	HK104	MAL296	47	3	50
C. briggsae	2013-12-13	53	RIL- 1X	296.RIL-1X.15	HK104	MAL296	43	7	50
C. briggsae	2013-12-20	55	RIL- 1X	296.RIL-1X.15	HK104	MAL296	41	9	50
C. briggsae	2013-11-29	49	RIL- 1X	296.RIL-1X.16	HK104	MAL296	45	5	50
C. briggsae	2013-12-09	52	RIL- 1X	296.RIL-1X.16	HK104	MAL296	47	3	50
C. briggsae	2013-11-27	48	RIL- 1X	296.RIL-1X.18	HK104	MAL296	45	5	50
C. briggsae	2013-12-09	52	RIL- 1X	296.RIL-1X.18	HK104	MAL296	46	4	50
C. briggsae	2013-11-27	48	RIL- 1X	296.RIL-1X.19	HK104	MAL296	29	21	50
C. briggsae	2013-12-04	50	RIL- 1X	296.RIL-1X.19	HK104	MAL296	30	20	50
C. briggsae	2013-11-27	48	RIL- 1X	296.RIL-1X.20	HK104	MAL296	46	4	50
C. briggsae	2013-11-29	49	RIL- 1X	296.RIL-1X.21	HK104	MAL296	24	30	54
C. briggsae	2013-12-04	50	RIL- 1X	296.RIL-1X.21	HK104	MAL296	27	23	50
C. briggsae	2013-11-27	48	RIL- 1X	296.RIL-1X.22	HK104	MAL296	45	5	50
C. briggsae	2013-12-09	52	RIL- 1X	296.RIL-1X.22	HK104	MAL296	42	8	50
C. briggsae	2013-12-20	55	RIL- 1X	296.RIL-1X.22	HK104	MAL296	44	6	50
C. briggsae	2013-11-27	48	RIL- 1X	296.RIL-1X.24	HK104	MAL296	47	3	50
C. briggsae	2013-11-29	49	RIL- 1X	296.RIL-1X.25	HK104	MAL296	43	7	50
C. briggsae	2013-12-06	51	RIL- 1X	296.RIL-1X.25	HK104	MAL296	43	7	50
C. briggsae	2013-12-13	53	RIL- 1X	296.RIL-1X.25	HK104	MAL296	46	4	50
C. briggsae	2013-12-20	55	RIL- 1X	296.RIL-1X.26	HK104	MAL296	46	4	50
C. briggsae	2013-12-13	53	RIL- 1X	296.RIL-1X.27	HK104	MAL296	25	25	50
C. briggsae	2013-12-19	54	RIL- 1X	296.RIL-1X.27	HK104	MAL296	25	25	50
C. briggsae	2013-12-19	54	RIL- 1X	296.RIL-1X.28	HK104	MAL296	48	2	50
C. briggsae	2013-12-19	54	RIL- 1X	296.RIL-1X.29	HK104	MAL296	45	5	50
C. briggsae	2013-12-23	56	RIL- 1X	296.RIL-1X.29	HK104	MAL296	47	3	50
C. briggsae	2013-12-19	54	RIL- 1X	296.RIL-1X.30	HK104	MAL296	38	14	52
C. briggsae	2013-12-23	56	RIL- 1X	296.RIL-1X.30	HK104	MAL296	34	16	50
C. elegans	2013-10-14	57	MAL – 250 generation	MAL450	PB306	MAL450	5	9	14
C. elegans	2013-10-14	57	Progenitor Line	PB306CB	PB306	NA	6	8	14
C. elegans	2013-10-14	57	Backcross 1X	450.1X#1	PB306	MAL450	5	13	18
C. elegans	2013-10-14	57	Backcross 1X	450.1X#2	PB306	MAL450	3	11	14
C. elegans	2013-10-14	57	Backcross 1X	450.1X#3	PB306	MAL450	3	11	14
C. elegans	2014-01-30	58	Backcross 2X	450.2X[WT]#1	PB306	MAL450	37	13	50
C. elegans	2014-01-30	58	Backcross 2X	450.2X[WT]#2	PB306	MAL450	36	14	50
C. elegans	2014-01-30	58	Backcross 2X	450.2X[m]#2	PB306	MAL450	10	26	36
C. elegans	2014-02-03	59	Backcross 2X	450.2X[WT]#1	PB306	MAL450	38	12	50
C. elegans	2014-02-03	59	Backcross 2X	450.2X[WT]#2	PB306	MAL450	35	15	50
C. elegans	2014-02-03	59	Backcross 2X	450.2X[m]#1	PB306	MAL450	9	41	50
C. elegans	2014-02-03	59	Backcross 2X	450.2X[m]#2	PB306	MAL450	12	38	50
C. elegans	2014-02-03	59	Backcross 2X	450.2X[m]#3	PB306	MAL450	11	39	50
C. elegans	2014-01-20	60	Backcross 1X	516.1X#1	N2	MAL516	30	24	54
C. elegans	2014-01-20	60	Backcross 1X	516.1X#2	N2	MAL516	27	25	52
C. elegans	2014-01-20	60	Backcross 1X	516.1X#3	N2	MAL516	41	17	58
C. elegans	2014-01-20	60	Backcross 1X	516.1X#5	N2	MAL516	28	22	50
C. elegans	2014-01-20	60	Backcross 1X	516.1X#6	N2	MAL516	26	24	50
C. elegans	2014-03-18	61	Progenitor Line	N2CB	N2	NA	36	19	55
C. elegans	2014-03-18	61	MAL – 250 generation	MAL516	N2	MAL516	54	21	75
C. elegans	2014-03-18	61	Backcross 1X	516.1X#3	N2	MAL516	57	18	75
C. elegans	2014-03-24	62	Progenitor Line	N2CB	N2	NA	43	33	76
C. elegans	2014-03-24	62	MAL – 250 generation	MAL516	N2	MAL516	52	23	75
C. elegans	2014-03-24	62	Backcross 1X	516.1X#3	N2	MAL516	56	19	75
C. elegans	2014-04-11	63	Progenitor Line	N2CB	N2	NA	24	26	50
C. elegans	2014-04-21	64	Progenitor Line	N2CB	N2	NA	31	27	58
C. elegans	2014-04-21	64	MAL – 250 generation	MAL516	N2	MAL516	37	15	52
C. elegans	2014-04-21	64	Backcross 1X	516.1X#3	N2	MAL516	38	13	51
C. briggsae	2014-04-14	65	Progenitor Line	HK104CB	HK104	NA	48	5	53
C. briggsae	2014-04-14	65	Backcross 2X	#1	HK104	MAL296	28	28	56
C. briggsae	2014-04-14	65	Backcross 2X	#2	HK104	MAL296	43	9	52
C. briggsae	2014-04-14	65	Backcross 2X	#5	HK104	MAL296	48	2	50
C. briggsae	2014-04-15	66	Backcross 2X	#6	HK104	MAL296	41	9	50
C. briggsae	2014-04-15	66	Backcross 2X	#12	HK104	MAL296	48	3	51
C. briggsae	2014-04-15	66	Backcross 2X	#13	HK104	MAL296	48	3	51
C. briggsae	2014-04-15	66	RIL- 1X	296.RIL-1X.27	HK104	MAL296	22	34	56
C. briggsae	2014-04-17	67	Backcross 2X	#3	HK104	MAL296	44	13	57
C. briggsae	2014-04-17	67	Backcross 2X	#4	HK104	MAL296	43	7	50
C. briggsae	2014-04-17	67	Backcross 2X	#7	HK104	MAL296	26	28	54
C. briggsae	2014-04-17	67	Backcross 2X	#16	HK104	MAL296	22	34	56
C. briggsae	2014-04-18	67	RIL- 1X	296.RIL-1X.27	HK104	MAL296	26	26	52
C. briggsae	2014-04-24	68	Progenitor Line	HK104CB	HK104	NA	47	3	50
C. briggsae	2014-04-24	68	Backcross 2X	#9	HK104	MAL296	47	3	50
C. briggsae	2014-04-24	68	Backcross 2X	#11	HK104	MAL296	28	22	50
C. briggsae	2014-04-25	68	Backcross 2X	#14	HK104	MAL296	22	23	45
C. briggsae	2014-04-25	68	Backcross 2X	#17	HK104	MAL296	44	6	50
C. briggsae	2014-04-25	68	Backcross 2X	296.2X#18	HK104	MAL296	6	4	10
C. briggsae	2014-04-25	68	Backcross 2X	#19	HK104	MAL296	47	3	50
C. briggsae	2014-05-09	69	Progenitor Line	HK104CB	HK104	NA	43	7	50
C. briggsae	2014-05-09	69	Backcross 2X	#11	HK104	MAL296	26	24	50
C. briggsae	2014-05-16	70	Progenitor Line	HK104CB	HK104	NA	46	4	50
C. briggsae	2014-05-16	70	Backcross 2X	296.2X#18	HK104	MAL296	25	26	51
C. briggsae	2014-04-18	71	RIL- 1X	296.RIL-1X.27	HK104	MAL296	26	26	52
C. briggsae	2014-04-18	71	Backcross 3X	#4.4	HK104	MAL296	26	27	53
C. briggsae	2014-04-18	71	Backcross 3X	#4.5	HK104	MAL296	48	3	51
C. briggsae	2014-05-16	72	Progenitor Line	HK104CB	HK104	NA	46	4	50
C. briggsae	2014-05-16	72	Backcross 3X	#2.1	HK104	MAL296	36	14	50
C. briggsae	2014-05-16	72	Backcross 3X	#2.2	HK104	MAL296	43	7	50
C. briggsae	2014-05-16	72	Backcross 3X	#4.3	HK104	MAL296	28	22	50
C. briggsae	2014-05-20	73	Progenitor Line	HK104CB	HK104	NA	43	7	50
C. briggsae	2014-05-20	73	Backcross 3X	#4.1	HK104	MAL296	41	9	50
C. briggsae	2014-05-23	74	Progenitor Line	HK104CB	HK104	NA	48	2	50
C. briggsae	2014-05-23	74	Backcross 3X	#5.1	HK104	MAL296	46	4	50
C. briggsae	2014-05-23	74	Backcross 3X	#2.3	HK104	MAL296	42	8	50
C. elegans	2014-07-04	75	Progenitor Line	PB306CB	PB306	NA	31	19	50
C. elegans	2014-07-04	75	Backcross 4X	450.4X#4.1	PB306	MAL450	1	13	14
C. elegans	2014-07-04	75	Backcross 4X	450.4X#4.3	PB306	MAL450	33	17	50
C. elegans	2014-07-07	76	Progenitor Line	PB306CB	PB306	NA	45	15	60
C. elegans	2014-07-07	76	MAL – 250 generation	MAL450	PB306	MAL450	16	49	65
C. elegans	2014-07-07	76	Backcross 4X	450.4X#4.1	PB306	MAL450	12	52	64
C. elegans	2014-07-23	77	Progenitor Line	PB306CB	PB306	NA	36	14	50
C. elegans	2014-07-23	77	Backcross 4X	450.4X#6.3	PB306	MAL450	36	14	50
C. elegans	2014-07-23	77	Backcross 4X	450.4X#7.3	PB306	MAL450	36	14	50
C. elegans	2014-07-24	77	Backcross 4X	450.4X#6.2	PB306	MAL450	12	38	50
C. elegans	2014-07-24	77	Backcross 4X	450.4X#7.2	PB306	MAL450	16	34	50
C. elegans	2014-09-03	78	Progenitor Line	PB306CB	PB306	NA	31	19	50
C. elegans	2014-09-03	78	Backcross 4X	450.4X#10.1	PB306	MAL450	18	32	50
C. elegans	2014-09-03	78	Backcross 4X	450.4X#11.1	PB306	MAL450	18	37	55
C. elegans	2013-09-04	79	Progenitor Line	PB306CB	PB306	NA	39	11	50
C. elegans	2013-09-04	79	Backcross 4X	450.4X#10.3	PB306	MAL450	34	16	50
C. elegans	2013-09-04	79	Backcross 4X	450.4X#11.3	PB306	MAL450	34	16	50
C. elegans	2014-09-05	80	Backcross 4X	450.4X#4.2	PB306	MAL450	17	33	50
C. elegans	2014-09-09	81	Backcross 4X	450.4X#6.1	PB306	MAL450	7	43	50
C. elegans	2014-09-09	81	Backcross 4X	450.4X#7.1	PB306	MAL450	13	41	54
C. elegans	2014-09-09	81	MAL – 250 generation	MAL450	PB306	MAL450	15	35	50
C. elegans	2014-09-26	82	Progenitor Line	PB306CB	PB306	NA	37	13	50
C. elegans	2014-09-26	82	Backcross 4X	450.4X#12.1	PB306	MAL450	19	31	50
C. elegans	2014-09-26	82	Backcross 4X	450.4X#12.2	PB306	MAL450	21	29	50
C. elegans	2014-09-26	82	Backcross 4X	450.4X#12.3	PB306	MAL450	37	13	50
C. briggsae	2014-09-11	83	Backcross 2X	296.2X#18	HK104	MAL296	20	30	50
C. briggsae	2014-09-11	83	Backcross 3X	296.3X#1	HK104	MAL296	27	23	50
C. briggsae	2014-09-11	83	Backcross 3X	296.3X#2	HK104	MAL296	44	6	50
C. briggsae	2014-09-11	83	Backcross 3X	296.3X#3	HK104	MAL296	21	29	50
C. briggsae	2014-09-12	84	Backcross 3X	296.2X#18	HK104	MAL296	30	20	50
C. briggsae	2014-09-12	84	Backcross 3X	296.3X#7	HK104	MAL296	44	6	50
C. briggsae	2014-09-12	84	Backcross 3X	296.3X#8	HK104	MAL296	21	29	50
C. briggsae	2014-09-16	85	Progenitor Line	HK104CB	HK104	NA	46	4	50
C. briggsae	2014-09-16	85	Backcross 3X	296.3X#5	HK104	MAL296	46	4	50
C. briggsae	2014-09-16	85	Backcross 3X	296.3X#11	HK104	MAL296	47	3	50
C. briggsae	2014-09-16	85	Backcross 3X	296.3X#13	HK104	MAL296	24	26	50
C. briggsae	2014-09-16	85	Backcross 3X	296.3X#15	HK104	MAL296	29	21	50
C. elegans	2015-01-15	86	Progenitor Line	PB306CB	PB306	NA	37	13	50
C. elegans	2015-01-15	86	Backcross 1X	4181X#8	PB306	MAL418	38	12	50
C. elegans	2015-01-15	86	Backcross 1X	4181X#9	PB306	MAL418	39	11	50
C. elegans	2015-01-16	86	Backcross 1X	4181X#14	PB306	MAL418	38	12	50
C. elegans	2015-01-16	86	Backcross 1X	4181X#15	PB306	MAL418	39	11	50
C. elegans	2015-01-16	86	Backcross 1X	4181X#16	PB306	MAL418	40	10	50
C. elegans	2015-01-19	87	Backcross 1X	4181X#18	PB306	MAL418	34	16	50
C. elegans	2015-01-19	87	Backcross 1X	4181X#19	PB306	MAL418	39	16	55
C. elegans	2015-01-19	87	Backcross 1X	4181X#20	PB306	MAL418	37	13	50
C. elegans	2015-01-19	87	Backcross 1X	4181X#21	PB306	MAL418	32	28	60
C. elegans	2015-01-19	87	Backcross 1X	4181X#10	PB306	MAL418	6	44	50
C. elegans	2015-01-20	87	MAL – 250 generation	MAL418	PB306	MAL418	7	43	50
C. elegans	2015-01-23	88	Backcross 1X	4181X#22	PB306	MAL418	39	12	51
C. elegans	2015-01-23	88	Backcross 1X	4181X#23	PB306	MAL418	9	41	50
C. elegans	2015-01-23	88	Backcross 1X	4181X#24	PB306	MAL418	8	42	50
C. elegans	2015-01-23	88	Backcross 1X	4181X#25	PB306	MAL418	10	40	50
C. elegans	2015-01-23	88	Backcross 1X	4181X#26	PB306	MAL418	31	19	50
C. elegans	2015-01-23	88	MAL – 250 generation	MAL418	PB306	MAL418	13	37	50
C. elegans	2015-02-02	89	Progenitor Line	PB306CB	PB306	NA	34	16	50
C. elegans	2015-02-02	89	Backcross 1X	4181X#1	PB306	MAL418	14	36	50
C. elegans	2015-02-03	89	Backcross 1X	4181X#2	PB306	MAL418	41	10	51
C. elegans	2015-02-03	89	Backcross 1X	4181X#3	PB306	MAL418	40	10	50
C. elegans	2015-02-03	89	Backcross 1X	4181X#4	PB306	MAL418	41	11	52
C. elegans	2015-02-04	90	Progenitor Line	PB306CB	PB306	NA	33	17	50
C. elegans	2015-02-04	90	Backcross 1X	4181X#5	PB306	MAL418	34	16	50
C. elegans	2015-02-04	90	Backcross 1X	4181X#6	PB306	MAL418	42	10	52
C. elegans	2015-02-04	90	Backcross 1X	4181X#7	PB306	MAL418	31	19	50
C. elegans	2015-02-04	90	Backcross 1X	4181X#11	PB306	MAL418	30	20	50
C. elegans	2015-02-05	90	Backcross 1X	4181X#12	PB306	MAL418	43	7	50
C. elegans	2015-03-20	91	Progenitor Line	PB306CB	PB306	NA	32	18	50
C. elegans	2015-03-20	91	Backcross 1X	4181X#13	PB306	MAL418	32	16	48
C. elegans	2015-03-20	91	Backcross 1X	4181X#21	PB306	MAL418	42	8	50
C. elegans	2015-03-23	92	Progenitor Line	N2CB	N2	NA	31	19	50
C. elegans	2015-03-23	92	Backcross 2X	#4	N2	MAL516	39	11	50
C. elegans	2015-03-23	92	Backcross 2X	#10	N2	MAL516	33	20	53
C. elegans	2015-03-23	92	Backcross 2X	#21	N2	MAL516	33	17	50
C. elegans	2015-03-23	92	Backcross 2X	#30	N2	MAL516	32	18	50
C. elegans	2015-03-31	93	MAL – 250 generation	MAL516	N2	MAL516	34	16	50
C. elegans	2015-03-31	93	Backcross 2X	#6	N2	MAL516	39	11	50
C. elegans	2015-03-31	93	Backcross 2X	#11	N2	MAL516	37	13	50
C. elegans	2015-03-31	93	Backcross 2X	#14	N2	MAL516	31	19	50
C. elegans	2015-04-16	94	Progenitor Line	N2CB	N2	NA	30	21	51
C. elegans	2015-04-16	94	MAL – 250 generation	MAL516	N2	MAL516	37	13	50
C. elegans	2015-04-16	94	Backcross 2X	#5	N2	MAL516	33	17	50
C. elegans	2015-04-16	94	Backcross 2X	#6	N2	MAL516	32	18	50
C. elegans	2015-04-13	95	Progenitor Line	PB306CB	PB306	NA	34	22	56
C. elegans	2015-04-13	95	Backcross 1X	4881X#2	PB306	MAL488	40	11	51
C. elegans	2015-04-13	95	Backcross 1X	4881X#4	PB306	MAL488	39	11	50
C. elegans	13/04/2015 + 14/04/2015	95	Backcross 1X	4881X#1	PB306	MAL488	11	39	50
C. elegans	13/04/2015 + 14/04/2015	95	Backcross 1X	4881X#3	PB306	MAL488	4	46	50
C. elegans	13/04/2015 + 14/04/2015	95	Backcross 1X	4881X#6	PB306	MAL488	9	41	50
C. elegans	2015-04-20	96	Progenitor Line	PB306CB	PB306	NA	37	13	50
C. elegans	2015-04-20	96	Backcross 1X	4881X#5	PB306	MAL488	35	15	50
C. elegans	2015-04-20	96	Backcross 1X	4881X#7	PB306	MAL488	39	11	50
C. elegans	20/04/2015 + 21/04/2015	96	Backcross 1X	4881X#8	PB306	MAL488	5	45	50
C. elegans	20/04/2015 + 21/04/2015	96	Backcross 1X	4881X#9	PB306	MAL488	5	28	33
C. elegans	20/04/2015 + 21/04/2015	96	Backcross 1X	4881X#10	PB306	MAL488	6	44	50
C. elegans	2015-04-24	97	MAL – 250 generation	MAL488	PB306	MAL488	9	41	50
C. elegans	2015-04-23	97	Backcross 1X	4881X#12	PB306	MAL488	40	16	56
C. elegans	2015-04-23	97	Backcross 1X	4881X#14	PB306	MAL488	36	14	50
C. elegans	2015-04-24	97	Backcross 1X	4881X#11	PB306	MAL488	7	37	44
C. elegans	2015-04-24	97	Backcross 1X	4881X#16	PB306	MAL488	11	39	50
C. elegans	2015-04-24	97	Backcross 1X	4881X#18	PB306	MAL488	11	41	52
C. elegans	2015-04-27	98	Progenitor Line	PB306CB	PB306	NA	36	14	50
C. elegans	2015-04-27	98	Backcross 1X	4881X#13	PB306	MAL488	37	13	50
C. elegans	27/04/15 + 28/04/2015	98	Backcross 1X	4881X#19	PB306	MAL488	9	43	52
C. elegans	2015-04-28	98	Backcross 1X	4881X#20	PB306	MAL488	7	35	42
C. elegans	2015-04-28	98	Backcross 1X	4881X#21	PB306	MAL488	8	34	42
C. elegans	2015-04-28	98	Backcross 1X	4881X#17	PB306	MAL488	9	31	40
C. elegans	2015-05-07	99	Backcross 1X	4881X#22	PB306	MAL488	38	12	50
C. elegans	2015-05-07	99	Backcross 1X	4881X#23	PB306	MAL488	32	18	50
C. elegans	2015-05-07	99	Backcross 1X	4881X#24	PB306	MAL488	37	14	51
C. elegans	2015-05-07	99	Backcross 1X	4881X#25	PB306	MAL488	31	19	50
C. elegans	2015-05-07	99	Backcross 1X	4881X#26	PB306	MAL488	33	17	50
C. elegans	2015-05-07	99	Progenitor Line	PB306CB	PB306	NA	37	19	56
C. elegans	2015-05-22	100	Progenitor Line	N2CB	N2	NA	52	48	100
C. elegans	2015-05-22	100	Backcross 2X	#18	N2	MAL516	57	43	100
C. elegans	2015-07-06	101	Progenitor Line	N2CB	N2	NA	33	17	50
C. elegans	2015-07-06	101	Backcross 2X	#18	N2	MAL516	29	27	56
C. elegans	2015-07-06	101	Backcross 2X	#5	N2	MAL516	29	32	61
C. elegans	2015-07-06	101	Backcross 2X	#23	N2	MAL516	25	26	51
C. elegans	2015-07-07	101	MAL – 250 generation	MAL516	N2	MAL516	42	8	50
C. elegans	2015-07-07	101	Backcross 2X	#29	N2	MAL516	36	14	50
C. elegans	2015-07-07	101	Backcross 2X	#6	N2	MAL516	42	15	57
C. elegans	2015-08-27	102	Progenitor Line	N2CB	N2	NA	34	16	50
C. elegans	2015-08-27	102	MAL – 250 generation	MAL516	N2	MAL516	36	14	50
C. elegans	2015-08-27	102	Backcross 2X	#1	N2	MAL516	34	18	52
C. elegans	2015-08-27	102	Backcross 2X	#15	N2	MAL516	27	25	52
C. elegans	2015-08-27	102	Backcross 2X	#24	N2	MAL516	29	21	50
C. elegans	2015-08-27	102	Backcross 2X	#27	N2	MAL516	39	18	57
C. elegans	2015-09-02	103	MAL – 250 generation	MAL516	N2	MAL516	41	9	50
C. elegans	2015-09-02	103	Backcross 2X	#27	N2	MAL516	35	15	50
C. elegans	2015-09-03	104	Progenitor Line	PB306CB	PB306	NA	37	13	50
C. elegans	2015-09-03	104	Backcross 1X	4181X#18	PB306	MAL418	2	23	25
C. elegans	2015-09-07	105	Progenitor Line	PB306CB	PB306	NA	36	14	50
C. elegans	2015-09-07	105	Backcross 2X	4182X#3.4	PB306	MAL418	35	20	55
C. elegans	2015-09-07	105	Backcross 2X	4182X#3.1	PB306	MAL418	8	42	50
C. elegans	2015-09-08	105	Backcross 2X	4182X#3.2	PB306	MAL418	17	42	59
C. elegans	2015-09-08	105	Backcross 1X	4181X#18	PB306	MAL418	10	40	50
C. elegans	2015-09-08	105	Backcross 1X	4181X#26	PB306	MAL418	8	42	50
C. elegans	2015-11-03	106	Progenitor Line	PB306CB	PB306	NA	36	14	50
C. elegans	2015-11-03	106	Backcross 3X	4183X#1	PB306	MAL418	8	42	50
C. elegans	2015-11-03	106	Backcross 3X	4183X#4	PB306	MAL418	9	42	51
C. elegans	2015-11-03	106	Backcross 3X	4183X#7	PB306	MAL418	5	45	50
C. elegans	14-15/12/2015	107	Progenitor Line	PB306CB	PB306	NA	38	20	58
C. elegans	14-15/12/2015	107	Backcross 4X	4184X#2	PB306	MAL418	20	80	100
C. elegans	14-15/12/2015	107	Backcross 4X	4184X#15	PB306	MAL418	46	54	100
C. elegans	2016-01-18	108	Progenitor Line	PB306CB	PB306	NA	32	18	50
C. elegans	2016-01-18	108	Backcross 4X	4184X#2	PB306	MAL418	8	42	50
C. elegans	2016-01-18	108	Backcross 4X	4184X#22	PB306	MAL418	9	41	50
C. elegans	2016-02-08	109	Progenitor Line	PB306CB	PB306	NA	31	19	50
C. elegans	2016-02-08	109	Backcross 4X	4184X#13	PB306	MAL418	28	22	50
C. elegans	2016-02-08	109	Backcross 4X	4184X#15	PB306	MAL418	45	55	100
C. elegans	2013-03-28	110	sfrp-1(gk554)	VC1212	N2	MAL296	1	9	10
C. elegans	2013-04-10	111	sfrp-1(gk554)	VC1212	N2	MAL296	4	36	40
C. elegans	-	112	sfrp-1(gk554)	VC1212	N2	MAL296	3	48	51
C. elegans	2015-06-10	113	dpy-22(bx93)	EM490	N2	MAL450	7	39	46
C. elegans	2015-06-11	114	dpy-22(sy622)	PS4087	N2	MAL450	4	46	50
C. elegans	2015-08-31	115	let-19(os33)	HS458	N2	MAL450	14	36	50
C. elegans	2015-08-31	115	let-19(os33)/+	HS458	N2	MAL450	11	40	51
C. elegans	2015-08-31	115	+/+ control	HS458	N2	MAL450	32	33	65
C. elegans	2015-09-01	116	cic-1(tm3740)	tm3740	N2	MAL450	3	51	54
C. elegans	2015-09-02	117	cdk-8(tm1238)	tm1238	N2	MAL450	18	82	100
C. elegans	2015-09-01	118	dpy-22(os38)	HS445	N2	MAL450	3	50	53
C. elegans	2015-09-01	118	dpy-22(os38)	HS445	N2	MAL450	29	34	63
C. elegans	2015-10-29	119	bar-1(ga80)	EW15	N2	MAL296	46	4	50
C. elegans	2015-10-29	119	cdk-8(tm1238)	tm1238	N2	MAL450	2	48	50
C. elegans	2015-10-29	119	cdk-8(tm1238); bar-1(ga80)	16.12	N2	MAL450	19	30	49
C. elegans	2015-10-29	119	cdk-8(tm1238); bar-1(ga80)	10.1	N2	MAL450	21	21	42
C. elegans	2015-10-29	119	cdk-8(tm1238); bar-1(ga80)	11.2	N2	MAL450	35	20	55
C. elegans	2015-11-10	120	gcn-1(nc40)	ST60	N2	MAL516	44	4	48
C. elegans	2015-11-17	121	gcn-1(nc40)	ST60	N2	MAL516	95	5	100
C. elegans	2016-02-03	122	gcn-1(n4827)	MT22914	N2	MAL516	43	20	63
C. elegans	2016-02-04	123	gcn-2(ok871)	RB967	N2	MAL516	52	23	75
C. elegans	2016-02-04	123	pek-1(ok275)	RB545	N2	MAL516	37	13	50
C. elegans	2016-02-05	124	abcf-3(n4927)	MT22915	N2	MAL516	25	25	50
C. elegans	2015-11-17	125	Y75B8A.13(gk187847)	VC20285	N2	MAL418	35	15	50
C. elegans	2015-11-20	126	Y75B8A.13(gk187847)	VC20285	N2	MAL418	64	36	100
C. elegans	2016-01-15	127	osm-12(n1606)	MT3645	N2	MAL418	37	25	62
C. elegans	2016-01-15	127	osm-12 (ok1351)	RB1268	N2	MAL418	45	18	63
C. elegans	2016-01-20	128	osm-12(n1606)	MT3645	N2	MAL418	30	20	50
C. elegans	2016-01-20	128	osm-12 (ok1351)	RB1268	N2	MAL418	29	21	50
C. elegans	summer 2016	129	gly-11a/b(gk342)	VC746 (not outcrossed)	N2	MAL418	32	32	64
C. elegans	summer 2016	130	gly-11a/b(gk342)	VC746 (not outcrossed)	N2	MAL418	33	36	69
C. elegans	summer 2016	131	gly-11a(gk944938)	VC20665 (not outcrossed)	N2	MAL418	48	25	73
C. elegans	summer 2016	132	Y75B8A.10(tm5064)	FX05064	N2	MAL418	25	36	61
C. elegans	summer 2016	133	Y75B8A.10(tm5064)	FX05064	N2	MAL418	32	35	67
C. elegans	summer 2016	134	Y75B8A.10(tm5064)	FX05064	N2	MAL418	33	46	79
C. elegans	summer 2016	135	lury-1(gk961835)	VC40978 (not outcrossed)	N2	MAL418	53	14	67
C. elegans	summer 2016	136	lury-1(gk961835)	VC40978 (not outcrossed)	N2	MAL418	43	11	54
C. elegans	summer 2016	137	lury-1(gk961862)	VC41000 (not outcrossed)	N2	MAL418	43	22	65
C. elegans	winter 2016	138	Y75B8A.13(mf121)	JU3261	PB306	MAL418	66	35	101
C. elegans	spring 2017	139	gly-11(mf119)	JU3259	PB306	MAL418	89	26	115
C. elegans	spring 2017	140	gly-11(mf120)	JU3260	PB306	MAL418	51	13	64
C. elegans	spring 2017	141	osm-12(mf117)	JU3257	PB306	MAL418	35	19	54
C. elegans	summer 2017	142	Y75B8A.8(mf139)	JU3357	PB306	MAL418	18	56	74
C. elegans	summer 2017	143	Y75B8A.10(mf135)	JU3354	PB306	MAL418	24	3	27
C. elegans	summer 2017	144	Y75B8A.44(mf138)	JU3355	PB306	MAL418	21	10	31
C. elegans	20/11/2018	145	Progenitor Line	N2CB	N2	NA	28	24	52
C. elegans	20/11/2018	145	gcn-1(mf165)	JU3641	N2	MAL516	32	11	43
C. elegans	20/11/2018	145	gcn-1(mf166)	JU3642	N2	MAL516	29	7	36
C. elegans	18-20/02/2019	146	Progenitor Line	PB306CB	PB306	NA	33	18	51
C. elegans	18-20/02/2019	146	cdk-8(mf167)	JU3643	PB306	MAL450	11	39	50
C. elegans	18-20/02/2019	146	cdk-8(mf168)	JU3644	PB306	MAL450	5	16	21
C. elegans	18-20/02/2019	146	cdk-8(mf169)	JU3645	PB306	MAL450	33	17	50
C. elegans	18-20/02/2019	146	cdk-8(mf170)	JU3646	PB306	MAL450	32	16	50
C. elegans	18-20/02/2019	146	R09F10.3(mf171)	JU3647	PB306	MAL488	6	34	40
C. elegans	18-20/02/2019	146	R09F10.3(mf172)	JU3648	PB306	MAL488	5	30	35
C. briggsae	13-14/05/2019	147	Progenitor Line	HK104CB	HK104	NA	46	4	50
C. briggsae	13-14/05/2019	147	Cbr-sfrp-1(mf177)	JU3707	HK104	MAL296	12	8	20
C. briggsae	13-14/05/2019	147	Cbr-sfrp-1(mf178)	JU3708	HK104	MAL296	46	4	50
C. briggsae	13-14/05/2022	147	Cbr-sfrp-1(mf177)	JU3707	HK104	MAL296	30	20	50
C. elegans	2019-06-13	148	Progenitor Line	N2CB	N2	NA	26	24	50
C. elegans	2019-06-13	148	gcn-1(mf165)	JU3641	N2	MAL516	41	9	50
C. elegans	2019-06-13	148	gcn-1(mf166)	JU3642	N2	MAL516	41	9	50
C. elegans	2019-06-13	148	cdk-8(mf169)	JU3645	PB306	MAL450	36	14	50
C. elegans	2019-07-30	149	Progenitor Line	PB306CB	PB306	NA	34	16	50
C. elegans	2019-07-30	149	cdk-8(mf167)	JU3643	PB306	MAL450	10	40	50
C. elegans	2019-07-30	149	cdk-8(mf168)	JU3644	PB306	MAL450	12	38	50
C. elegans	2019-07-30	149	cdk-8(mf170)	JU3646	PB306	MAL450	31	19	50
C. elegans	2019-08-08	150	Progenitor Line	PB306CB	PB306	NA	35	15	50
C. elegans	2019-08-08	150	R09F10.3(mf171)	JU3647	PB306	MAL488	6	44	50
C. elegans	2019-08-08	150	R09F10.3(mf172)	JU3648	PB306	MAL488	9	41	50
C. briggsae	2019-08-26	151	Progenitor Line	HK104CB	HK104	NA	46	4	50
C. briggsae	2019-08-26	151	Cbr-sfrp-1(mf177)	JU3707	HK104	MAL296	22	28	50
C. briggsae	2019-08-26	151	Cbr-sfrp-1(mf178)	JU3708	HK104	MAL296	45	5	50
