## Supplementary Tables for "A broad mutational target explains an evolutionary trend": Table S2 Sequencing Data.xlsx

### Sheet: Feuille1
Accession numbers for the sequencing data
SPECIES	LINE	COVERAGE	STUDY (1)	SAMPLE (1)	direct url
C. briggsae	HK104 (Charles Baer’s stock)	10x	PRJEB30820	ERS3033689	http://www.ebi.ac.uk/ena/data/view/PRJEB30820
C. briggsae	HK104 (Charles Baer’s stock)	10x	PRJEB30820	ERS3033690
C. briggsae	MAL296	10x	PRJEB30820	ERS3033691
C. briggsae	MAL296	10x	PRJEB30820	ERS3033692
C. briggsae	MAL211	20x	PRJEB30820	ERS3033693
C. elegans	N2 (Charles Baer’s stock)	20x	PRJEB30821	ERS3033761	http://www.ebi.ac.uk/ena/data/view/PRJEB30821
C. elegans	MAL516	20x	PRJEB30821	ERS3033760
C. elegans	PB306 (Charles Baer’s stock)	20x	PRJEB30822	ERS3033762	http://www.ebi.ac.uk/ena/data/view/PRJEB30822
C. elegans	MAL418	20x	PRJEB30822	ERS3033763
C. elegans	MAL450	20x	PRJEB30822	ERS3033764
C. elegans	MAL488	20x	PRJEB30822	ERS3033765
(1) Accession numbers of the data submitted to the European Nucleotide Archive (ENA)
