## Supplementary Tables for "A broad mutational target explains an evolutionary trend": Table S4 MAL Backcross Genotypes.xlsx

### Sheet: Summary_GeneticMapping
Species	Line	Chromosome	Left marker	Left position	Right marker	Right position	Interval size	SNP	Small Indel	SV	TOTAL
C. briggsae	MAL296	IV	IV-1.2	4228688	IV-2.3	8899309	4670620	3	7	0	10
C. elegans	MAL418	III	III-2.2	9723566	None	13783801	4060234	0	0	1	1
C. elegans	MAL450	I	None	1	None	15072434	15072434	2	0	0	2
C. elegans	MAL488	X	X-1.2	3858459	X-2.1	15437120	11578660	3	1	0	4
C. elegans	MAL516	III	III-1.2	1572443	III-2.2	9032263	7459819	0	0	1	1

### Sheet: MAL296
						Chromosome	I	I	II	II	III	III	IV	IV	IV	IV	IV	IV	V	V	X	X
Pedigree/genetics	Strain	N Exp	N worms	P3.p division frequency	stat. Group (see Fig. 3)	Marker	1.1	2.4	1.10	2.1	1.7	2.1	1.1	1.2	1.3 (sfrp-1)	2.3	2.4	2.2	1.1	2.1	1.1	2.1
Ancestor Line	HK104CB	21	1128	7.89007	AL		AL	AL	AL	AL	AL	AL	AL	AL	AL	AL	AL	AL	AL	AL	AL	AL
MAL – 250 Generation	MAL296	7	395	45.0633	MAL		MAL	MAL	MAL	MAL	MAL	MAL	MAL	MAL	MAL	MAL	MAL	MAL	MAL	MAL	MAL	MAL
RIL- 1X	296.RIL-1X.27	5	260	52.3077	MAL		AL	AL	MAL	MAL	AL	AL	MAL	MAL	MAL	ND	ND	AL	AL	AL	AL	AL
RIL- 1X	296.RIL-1X.21	2	104	50.9615	MAL		AL	MAL	MAL	MAL	AL	AL	MAL	MAL	MAL	ND	ND	AL	AL	AL	AL	AL
RIL- 1X	296.RIL-1X.6	2	100	46	MAL		AL	AL	AL	AL	MAL	AL	MAL	MAL	MAL	ND	ND	MAL	MAL	MAL	AL	AL
RIL- 1X	296.RIL-1X.19	2	100	41	MAL		AL	AL	MAL	MAL	AL	AL	MAL	MAL	MAL	ND	ND	MAL	MAL	MAL	AL	AL
RIL- 1X	296.RIL-1X.30	2	102	29.4118	none		AL	AL	MAL	MAL	MAL	AL	MAL	ND	MAL	ND	ND	MAL	AL	AL	AL	MAL
RIL- 1X	296.RIL-1X.9	3	150	20.6667	none		AL	AL	MAL	MAL	AL	MAL	AL	ND	AL	ND	ND	AL	MAL	AL	MAL	MAL
RIL- 1X	296.RIL-1X.15	2	100	16	none		AL	AL	MAL	AL	MAL	AL	MAL	ND	AL	ND	ND	MAL	AL	MAL	MAL	MAL
RIL- 1X	296.RIL-1X.8	3	152	15.1316	none		AL	AL	MAL	AL	AL	AL	AL	ND	AL	ND	ND	MAL	AL	AL	MAL	MAL
RIL- 1X	296.RIL-1X.22	3	150	12.6667	AL		AL	AL	AL	AL	AL	AL	AL	ND	AL	ND	ND	AL	AL	AL	MAL	MAL
RIL- 1X	296.RIL-1X.11	2	100	12	AL		AL	AL	AL	AL	MAL	AL	MAL	ND	AL	ND	ND	AL	MAL	AL	MAL	AL
RIL- 1X	296.RIL-1X.25	3	150	12	AL		AL	AL	AL	AL	AL	AL	AL	ND	AL	ND	ND	AL	AL	AL	MAL	MAL
RIL- 1X	296.RIL-1X.18	2	100	9	AL		AL	AL	MAL	MAL	MAL	AL	AL	ND	AL	ND	ND	AL	MAL	MAL	AL	AL
RIL- 1X	296.RIL-1X.16	2	100	8	AL		MAL	MAL	MAL	MAL	MAL	MAL	AL	ND	AL	ND	ND	MAL	MAL	MAL	AL	AL
RIL- 1X	296.RIL-1X.20	1	50	8	AL		AL	AL	MAL	MAL	AL	AL	MAL	ND	AL	ND	ND	AL	MAL	MAL	MAL	MAL
RIL- 1X	296.RIL-1X.26	1	50	8	AL		AL	AL	AL	AL	AL	MAL	MAL	ND	AL	ND	ND	AL	AL	AL	MAL	MAL
RIL- 1X	296.RIL-1X.29	2	100	8	AL		MAL	MAL	AL	MAL	AL	AL	AL	ND	AL	ND	ND	MAL	MAL	MAL	AL	AL
RIL- 1X	296.RIL-1X.5	1	50	8	AL		AL	AL	MAL	MAL	MAL	MAL	AL	ND	AL	ND	ND	AL	MAL	MAL	AL	AL
RIL- 1X	296.RIL-1X.14	1	50	6	AL		MAL	AL	MAL	MAL	MAL	AL	AL	ND	AL	ND	ND	MAL	AL	AL	AL	AL
RIL- 1X	296.RIL-1X.24	1	50	6	AL		AL	AL	AL	AL	AL	MAL	AL	ND	AL	ND	ND	AL	MAL	MAL	AL	AL
RIL- 1X	296.RIL-1X.3	1	50	6	AL		MAL	MAL	AL	AL	MAL	MAL	AL	ND	AL	ND	ND	AL	MAL	MAL	AL	AL
RIL- 1X	296.RIL-1X.4	1	50	6	AL		AL	AL	MAL	MAL	AL	MAL	AL	ND	AL	ND	ND	MAL	AL	AL	MAL	MAL
RIL- 1X	296.RIL-1X.2	1	50	4	AL		MAL	MAL	AL	AL	MAL	MAL	AL	ND	AL	ND	ND	AL	MAL	MAL	AL	AL
RIL- 1X	296.RIL-1X.28	1	50	4	AL		AL	AL	MAL	MAL	MAL	MAL	AL	ND	AL	ND	ND	AL	AL	MAL	MAL	MAL
RIL- 1X	296.RIL-1X.7	1	50	2	AL		MAL	MAL	MAL	AL	AL	MAL	AL	ND	AL	ND	ND	AL	AL	AL	AL	AL
Backcross 2X	#16	1	56	60.7143	MAL		ND	ND	AL	MAL	ND	ND	MAL	MAL	MAL	MAL	AL	AL	ND	ND	ND	ND
Backcross 2X	#7	1	54	51.8519	MAL		ND	ND	MAL	AL	ND	ND	MAL	ND	MAL	MAL	MAL	AL	ND	ND	ND	ND
Backcross 2X	#14	1	45	51.1111	MAL		ND	ND	AL	AL	ND	ND	MAL	ND	MAL	MAL	MAL	AL	ND	ND	ND	ND
Backcross 2X	#1	1	56	50	MAL		ND	ND	MAL	MAL	ND	ND	MAL	MAL	MAL	MAL	MAL	AL	ND	ND	ND	ND
Backcross 2X	296.2X#18	4	161	49.6894	MAL		ND	ND	AL	AL	ND	ND	MAL	ND	MAL	MAL	MAL	AL	ND	ND	ND	ND
Backcross 2X	#11	2	100	46	MAL		ND	ND	MAL	MAL	ND	ND	AL	MAL	MAL	MAL	MAL	AL	ND	ND	ND	ND
Backcross 2X	#3	1	57	22.807	none		ND	ND	MAL	AL	ND	ND	MAL	ND	AL	AL	ND	AL	ND	ND	ND	ND
Backcross 2X	#6	1	50	18	AL		ND	ND	MAL	AL	ND	ND	MAL	MAL	AL	AL	ND	AL	ND	ND	ND	ND
Backcross 2X	#2	1	52	17.3077	AL		ND	ND	AL	MAL	ND	ND	AL	AL	AL	AL	ND	AL	ND	ND	ND	ND
Backcross 2X	#4	1	50	14	AL		ND	ND	MAL	MAL	ND	ND	AL	AL	AL	AL	ND	AL	ND	ND	ND	ND
Backcross 2X	#17	1	50	12	AL		ND	ND	MAL	MAL	ND	ND	AL	AL	AL	AL	ND	AL	ND	ND	ND	ND
Backcross 2X	#19	1	50	6	AL		ND	ND	AL	AL	ND	ND	MAL	ND	AL	AL	ND	AL	ND	ND	ND	ND
Backcross 2X	#9	1	50	6	AL		ND	ND	AL	AL	ND	ND	AL	AL	AL	AL	ND	AL	ND	ND	ND	ND
Backcross 2X	#12	1	51	5.88235	AL		ND	ND	MAL	MAL	ND	ND	MAL	ND	AL	AL	ND	AL	ND	ND	ND	ND
Backcross 2X	#13	1	51	5.88235	AL		ND	ND	MAL	AL	ND	ND	AL	AL	AL	AL	ND	AL	ND	ND	ND	ND
Backcross 2X	#5	1	50	4	AL		ND	ND	MAL	MAL	ND	ND	AL	AL	AL	AL	ND	AL	ND	ND	ND	ND
Backcross 3X	#4.4	1	53	50.9434	MAL		ND	ND	AL	AL	ND	ND	AL	ND	MAL	MAL	ND	AL	ND	ND	ND	ND
Backcross 3X	#4.3	1	50	44	MAL		ND	ND	AL	AL	ND	ND	MAL	ND	MAL	MAL	ND	AL	ND	ND	ND	ND
Backcross 3X	#2.1	1	50	28	none		ND	ND	AL	AL	ND	ND	AL	AL	AL	MAL	ND	ND	ND	ND	ND	ND
Backcross 3X	#2.2	1	50	14	AL		ND	ND	AL	AL	ND	ND	AL	AL	AL	AL	ND	AL	ND	ND	ND	ND
Backcross 3X	#2.3	1	50	16	AL		ND	ND	AL	ND	ND	ND	AL	AL	AL	AL	ND	AL	ND	ND	ND	ND
Backcross 3X	#4.1	1	50	18	AL		ND	ND	MAL	MAL	ND	ND	MAL	ND	AL	AL	ND	AL	ND	ND	ND	ND
Backcross 3X	#4.5	1	51	5.88235	AL		ND	ND	AL	AL	ND	ND	AL	AL	AL	AL	ND	AL	ND	ND	ND	ND
Backcross 3X	#5.1	1	50	8	AL		ND	ND	AL	AL	ND	ND	AL	AL	AL	AL	ND	AL	ND	ND	ND	ND
Backcross 3X	296.3X#3	1	50	58	MAL		ND	ND	ND	ND	ND	ND	ND	ND	MAL	MAL	ND	ND	ND	ND	ND	ND
Backcross 3X	296.3X#8	1	50	58	MAL		ND	ND	ND	ND	ND	ND	ND	ND	MAL	MAL	ND	ND	ND	ND	ND	ND
Backcross 3X	296.3X#13	1	50	52	MAL		ND	ND	ND	ND	ND	ND	ND	MAL	MAL	MAL	ND	ND	ND	ND	ND	ND
Backcross 3X	296.3X#1	1	50	46	MAL		ND	ND	ND	ND	ND	ND	ND	MAL	MAL	MAL	ND	ND	ND	ND	ND	ND
Backcross 3X	296.3X#15	1	50	42	MAL		ND	ND	ND	ND	ND	ND	ND	MAL	MAL	MAL	ND	ND	ND	ND	ND	ND
Backcross 3X	296.3X#2	1	50	12	AL		ND	ND	ND	ND	ND	ND	ND	AL	AL	AL	ND	ND	ND	ND	ND	ND
Backcross 3X	296.3X#7	1	50	12	AL		ND	ND	ND	ND	ND	ND	ND	ND	AL	AL	ND	ND	ND	ND	ND	ND
Backcross 3X	296.3X#5	1	50	8	AL		ND	ND	ND	ND	ND	ND	ND	AL	AL	AL	ND	ND	ND	ND	ND	ND
Backcross 3X	296.3X#11	1	50	6	AL		ND	ND	ND	ND	ND	ND	ND	AL	AL	MAL	ND	ND	ND	ND	ND	ND

### Sheet: MAL418
						Chromosome	I	I	II	II	III	III	III	IV	IV	V	V	X	X
Pedigree/genetics	Strain	N Exp	N worms	P3.p division frequency	stat. Group (see Fig. 3)	Marker	1.1	2.1	1.1	2.1	1.1	2.2	Large Deletion	1.1	2.1	1.1	2.1	1.1	2.1
Ancestor Line	PB306CB	32	1761	32.7655	AL		AL	AL	AL	AL	AL	AL		AL	AL	AL	AL	AL	AL
MAL – 250 Generation	MAL418	5	291	76.9759	MAL		MAL	MAL	MAL	MAL	MAL	MAL		MAL	MAL	MAL	MAL	MAL	MAL
Backcross 1X	418.1X#12	1	50	14	none		ND	ND	ND	ND	MAL	MAL	AL	ND	ND	ND	ND	ND	ND
Backcross 1X	418.1X#6	1	52	19.2308	AL		ND	ND	ND	ND	AL	AL	ND	ND	ND	ND	ND	ND	ND
Backcross 1X	418.1X#2	1	51	19.6078	AL		ND	ND	ND	ND	AL	AL	ND	ND	ND	ND	ND	ND	ND
Backcross 1X	418.1X#16	1	50	20	AL		ND	ND	ND	ND	MAL	MAL	AL	ND	ND	ND	ND	ND	ND
Backcross 1X	418.1X#3	1	50	20	AL		ND	ND	ND	ND	AL	AL	ND	ND	ND	ND	ND	ND	ND
Backcross 1X	418.1X#4	1	52	21.1538	AL		ND	ND	ND	ND	AL	AL	ND	ND	ND	ND	ND	ND	ND
Backcross 1X	418.1X#15	1	50	22	AL		ND	ND	ND	ND	AL	AL	ND	ND	ND	ND	ND	ND	ND
Backcross 1X	418.1X#9	1	50	22	AL		ND	ND	ND	ND	AL	AL	ND	ND	ND	ND	ND	ND	ND
Backcross 1X	418.1X#22	1	51	23.5294	AL		ND	ND	ND	ND	AL	AL	ND	ND	ND	ND	ND	ND	ND
Backcross 1X	418.1X#14	1	50	24	AL		ND	ND	ND	ND	AL	AL	ND	ND	ND	ND	ND	ND	ND
Backcross 1X	418.1X#8	1	50	24	AL		ND	ND	ND	ND	AL	AL	ND	ND	ND	ND	ND	ND	ND
Backcross 1X	418.1X#20	1	50	26	AL		ND	ND	ND	ND	AL	AL	ND	ND	ND	ND	ND	ND	ND
Backcross 1X	418.1X#19	1	55	29.0909	AL		ND	ND	ND	ND	AL	AL	ND	ND	ND	ND	ND	ND	ND
Backcross 1X	418.1X#5	1	50	32	AL		ND	ND	ND	ND	AL	AL	ND	ND	ND	ND	ND	ND	ND
Backcross 1X	418.1X#21	2	110	32.7273	AL		ND	ND	ND	ND	AL	AL	ND	ND	ND	ND	ND	ND	ND
Backcross 1X	418.1X#13	1	48	33.3333	AL		ND	ND	ND	ND	AL	AL	ND	ND	ND	ND	ND	ND	ND
Backcross 1X	418.1X#7	1	50	38	AL		ND	ND	ND	ND	AL	AL	ND	ND	ND	ND	ND	ND	ND
Backcross 1X	418.1X#11	1	50	40	AL		ND	ND	ND	ND	MAL	MAL	AL	ND	ND	ND	ND	ND	ND
Backcross 1X	418.1X#26	2	100	61	none		ND	ND	ND	ND	MAL	MAL	MAL	ND	ND	ND	ND	ND	ND
Backcross 1X	418.1X#18	3	125	63.2	MAL		ND	ND	ND	ND	MAL	MAL	MAL	ND	ND	ND	ND	ND	ND
Backcross 1X	418.1X#1	1	50	72	MAL		MAL	MAL	AL	AL	MAL	MAL	MAL	AL	AL	AL	AL	AL	AL
Backcross 1X	418.1X#25	1	50	80	MAL		ND	MAL	MAL	MAL	MAL	MAL	MAL	AL	AL	AL	AL	AL	AL
Backcross 1X	418.1X#23	1	50	82	MAL		MAL	AL	MAL	AL	MAL	MAL	MAL	AL	AL	AL	AL	AL	AL
Backcross 1X	418.1X#24	1	50	84	MAL		AL	AL	MAL	MAL	MAL	MAL	MAL	AL	AL	MAL	AL	MAL	AL
Backcross 1X	418.1X#10	1	50	88	MAL		MAL	AL	AL	AL	MAL	MAL	MAL	AL	MAL	MAL	AL	AL	MAL
Backcross 2X	418.2X#3.4	1	55	36.3636	AL		ND	ND	ND	ND	ND	ND	AL	ND	ND	ND	ND	ND	ND
Backcross 2X	418.2X#3.2	1	59	71.1864	MAL		ND	ND	ND	ND	ND	ND	MAL	ND	ND	ND	ND	ND	ND
Backcross 2X	418.2X#3.1	1	50	84	MAL		ND	ND	ND	ND	ND	ND	MAL	ND	ND	ND	ND	ND	ND
Backcross 3X	418.3X#4	1	51	82.3529	MAL		ND	ND	ND	ND	ND	ND	MAL	ND	ND	ND	ND	ND	ND
Backcross 3X	418.3X#1	1	50	84	MAL		ND	ND	ND	ND	ND	ND	MAL	ND	ND	ND	ND	ND	ND
Backcross 3X	418.3X#7	1	50	90	MAL		ND	ND	ND	ND	ND	ND	MAL	ND	ND	ND	ND	ND	ND
Backcross 4X	418.4X#13	1	50	44	AL		AL	AL	ND	ND	AL	AL	AL	ND	ND	ND	ND	ND	ND
Backcross 4X	418.4X#15	2	200	54.5	none		AL	MAL	ND	ND	AL	AL	AL	ND	ND	ND	ND	ND	ND
Backcross 4X	418.4X#2	2	150	81.3333	MAL		AL	AL	ND	ND	AL	AL	MAL	ND	ND	ND	ND	ND	ND
Backcross 4X	418.4X#22	1	50	82	MAL		AL	AL	ND	ND	AL	MAL	MAL	ND	ND	ND	ND	ND	ND

### Sheet: MAL450
						Chromosome	I	II	III	III	IV	IV	V	V	X	X
Pedigree/genetics	Strain	N Exp	N worms	P3.p division frequency	stat. Group (see Fig. 3)	Marker	2.1 (cdk-8)	2.1	1.1	2.2	1.1	2.1	1.1	2.1	1.1	2.1
Ancestor Line	PB306CB	32	1761	32.7655	AL		AL	AL	AL	AL	AL	AL	AL	AL	AL	AL
MAL – 250 Generation	MAL450	6	303	74.5875	MAL		MAL	MAL	MAL	MAL	MAL	MAL	MAL	MAL	MAL	MAL
Backcross 1X	450.1X#1	1	18	72.2222	MAL		MAL	ND	ND	ND	ND	MAL	ND	ND	ND	ND
Backcross 1X	450.1X#2	1	14	78.5714	MAL		MAL	ND	ND	ND	ND	AL	ND	ND	ND	ND
Backcross 1X	450.1X#3	1	14	78.5714	MAL		MAL	ND	ND	ND	ND	MAL	ND	ND	ND	ND
Backcross 2X	450.2X[WT]#1	2	100	25	AL		AL	ND	ND	ND	ND	AL	ND	ND	ND	ND
Backcross 2X	450.2X[WT]#2	2	100	29	AL		AL	ND	ND	ND	ND	AL	ND	ND	ND	ND
Backcross 2X	450.2X[m]#2	2	86	74.4186	MAL		MAL	ND	ND	ND	ND	AL	ND	ND	ND	ND
Backcross 2X	450.2X[m]#3	1	50	78	MAL		MAL	ND	ND	ND	ND	ND	ND	ND	ND	ND
Backcross 2X	450.2X[m]#1	1	50	82	MAL		MAL	ND	ND	ND	ND	HET	ND	ND	ND	ND
Backcross 4X	450.4X#12.3	1	50	26	AL		AL	AL	AL	AL	AL	AL	AL	AL	AL	AL
Backcross 4X	450.4X#6.3	1	50	28	AL		AL	AL	AL	AL	AL	AL	AL	AL	AL	AL
Backcross 4X	450.4X#7.3	1	50	28	AL		AL	AL	AL	AL	AL	AL	AL	AL	AL	AL
Backcross 4X	450.4X#10.3	1	50	32	AL		AL	AL	AL	AL	AL	AL	AL	AL	AL	AL
Backcross 4X	450.4X#11.3	1	50	32	AL		AL	AL	AL	AL	AL	AL	AL	AL	AL	AL
Backcross 4X	450.4X#4.3	1	50	34	AL		AL	AL	AL	AL	AL	MAL	AL	AL	AL	AL
Backcross 4X	450.4X#12.2	1	50	58	MAL		MAL	AL	AL	AL	AL	AL	AL	AL	AL	AL
Backcross 4X	450.4X#12.1	1	50	62	MAL		MAL	AL	AL	AL	AL	HET	AL	AL	AL	AL
Backcross 4X	450.4X#10.1	1	50	64	MAL		MAL	AL	AL	AL	AL	AL	AL	AL	AL	ND
Backcross 4X	450.4X#4.2	1	50	66	MAL		MAL	AL	AL	AL	AL	AL	AL	AL	AL	AL
Backcross 4X	450.4X#11.1	1	55	67.2727	MAL		MAL	AL	AL	AL	AL	AL	AL	AL	AL	AL
Backcross 4X	450.4X#7.2	1	50	68	MAL		MAL	AL	AL	AL	AL	AL	AL	AL	AL	AL
Backcross 4X	450.4X#7.1	1	54	75.9259	MAL		MAL	AL	AL	AL	AL	AL	AL	AL	AL	AL
Backcross 4X	450.4X#6.2	1	50	76	MAL		MAL	AL	AL	AL	AL	MAL	AL	AL	AL	AL
Backcross 4X	450.4X#4.1	2	78	83.3333	MAL		MAL	AL	AL	AL	AL	MAL	AL	AL	AL	AL
Backcross 4X	450.4X#6.1	1	50	86	MAL		MAL	AL	AL	AL	AL	AL	AL	AL	AL	AL

### Sheet: MAL488
						Chromosome	I	I	II	III	IV	IV	V	V	X	X	X
Pedigree/genetics	Strain	N Exp	N worms	P3.p division frequency	stat. Group (see Fig. 3)	Marker	1.1	2.1	1.1	2.2	1.1	2.1	1.1	2.1	1.2	1.1 (R09F10.3)	2.1
Ancestor Line	PB306CB	32	1761	32.7655	AL		AL	AL	AL	AL	AL	AL	AL	AL	AL	AL	AL
MAL – 250 Generation	MAL488	5	195	85.641	MAL		MAL	MAL	MAL	MAL	MAL	MAL	MAL	MAL	MAL	MAL	MAL
Backcross 1X	488.1X#3	1	50	92	MAL		AL	AL	AL	MAL	MAL	AL	MAL	ND	MAL	MAL	MAL
Backcross 1X	488.1X#8	1	50	90	MAL		AL	AL	MAL	MAL	MAL	AL	MAL	ND	MAL	MAL	MAL
Backcross 1X	488.1X#10	1	50	88	MAL		AL	AL	MAL	MAL	AL	AL	MAL	ND	MAL	MAL	AL
Backcross 1X	488.1X#9	1	33	84.8485	MAL		MAL	MAL	AL	AL	AL	AL	AL	ND	MAL	MAL	AL
Backcross 1X	488.1X#11	1	44	84.0909	MAL		ND	ND	ND	ND	ND	ND	ND	ND	MAL	MAL	MAL
Backcross 1X	488.1X#20	1	42	83.3333	MAL		ND	ND	ND	ND	ND	ND	ND	ND	MAL	MAL	MAL
Backcross 1X	488.1X#19	1	52	82.6923	MAL		ND	ND	ND	ND	ND	ND	ND	ND	MAL	MAL	MAL
Backcross 1X	488.1X#6	1	50	82	MAL		MAL	MAL	MAL	MAL	MAL	AL	MAL	ND	MAL	MAL	AL
Backcross 1X	488.1X#21	1	42	80.9524	MAL		ND	ND	ND	ND	ND	ND	ND	ND	AL	MAL	AL
Backcross 1X	488.1X#18	1	52	78.8461	MAL		ND	ND	ND	ND	ND	ND	ND	ND	MAL	MAL	MAL
Backcross 1X	488.1X#1	1	50	78	MAL		AL	ND	MAL	AL	MAL	AL	MAL	ND	MAL	MAL	MAL
Backcross 1X	488.1X#16	1	50	78	MAL		ND	ND	ND	ND	ND	ND	ND	ND	MAL	MAL	AL
Backcross 1X	488.1X#17	1	40	77.5	MAL		ND	ND	ND	ND	ND	ND	ND	ND	MAL	MAL	MAL
Backcross 1X	488.1X#25	1	50	38	AL		ND	ND	ND	ND	ND	ND	ND	ND	MAL	MAL	MAL
Backcross 1X	488.1X#23	1	50	36	AL		ND	ND	ND	ND	ND	ND	ND	ND	AL	AL	AL
Backcross 1X	488.1X#26	1	50	34	AL		ND	ND	ND	ND	ND	ND	ND	ND	MAL	MAL	MAL
Backcross 1X	488.1X#5	1	50	30	AL		ND	ND	ND	ND	ND	ND	ND	ND	MAL	AL	AL
Backcross 1X	488.1X#12	1	56	28.5714	AL		ND	ND	ND	ND	ND	ND	ND	ND	AL	AL	AL
Backcross 1X	488.1X#14	1	50	28	AL		ND	ND	ND	ND	ND	ND	ND	ND	MAL	AL	MAL
Backcross 1X	488.1X#24	1	51	27.451	AL		ND	ND	ND	ND	ND	ND	ND	ND	AL	AL	AL
Backcross 1X	488.1X#13	1	50	26	AL		ND	ND	ND	ND	ND	ND	ND	ND	AL	AL	MAL
Backcross 1X	488.1X#22	1	50	24	AL		ND	ND	ND	ND	ND	ND	ND	ND	AL	AL	MAL
Backcross 1X	488.1X#4	1	50	22	AL		ND	ND	ND	ND	ND	ND	ND	ND	MAL	AL	AL
Backcross 1X	488.1X#7	1	50	22	AL		ND	ND	ND	ND	ND	ND	ND	ND	AL	AL	AL
Backcross 1X	488.1X#2	1	51	21.5686	AL		ND	ND	ND	ND	ND	ND	ND	ND	AL	AL	AL

### Sheet: MAL516
						Chromosome	I	I	I	II	II	III	III	III	III	III	IV	IV	V	V	X	X	X
Pedigree/genetics	Strain	N Exp	N worms	P3.p division frequency	stat. Group (see Fig. 3)	Marker	1.1	1.2	2.2	1.2	2.1	1.3	1.2	gcn-1 deletion	2.2	2.1	1.2	2.1	1.1	2.1	1.1	2.1	2.2
Ancestor Line	N2CB	21	1318	43.1743	AL		AL	AL	AL	AL	AL	AL	AL	AL	AL	AL	AL	AL	AL	AL	AL	AL	AL
MAL – 250 Generation	MAL516	11	774	23.7726	MAL		MAL	MAL	MAL	MAL	MAL	MAL	MAL	MAL	MAL	MAL	MAL	MAL	MAL	MAL	MAL	MAL	MAL
Backcross 1X	516.1X#1	1	54	44.4444	AL		ND	AL	AL	MAL	MAL	ND	AL	AL	ND	HET	MAL	MAL	HET	MAL	AL	MAL	ND
Backcross 1X	516.1X#2	1	52	48.0769	AL		MAL	MAL	MAL	AL	AL	ND	AL	AL	ND	AL	MAL	MAL	MAL	AL	MAL	MAL	ND
Backcross 1X	516.1X#5	1	50	44	AL		AL	MAL	MAL	AL	AL	ND	MAL	AL	ND	AL	MAL	MAL	MAL	AL	AL	AL	ND
Backcross 1X	516.1X#6	1	50	48	AL		ND	AL	AL	AL	AL	ND	AL	AL	ND	AL	AL	AL	MAL	AL	AL	AL	ND
Backcross 1X	516.1X#3	4	259	25.8687	MAL		AL	AL	AL	AL	AL	ND	MAL	MAL	ND	HET	MAL	MAL	MAL	MAL	MAL	MAL	ND
Backcross 2X	#23	1	51	50.9804	AL							MAL	MAL	AL	AL	AL	AL	AL	ND	AL	AL	AL	ND
Backcross 2X	#15	1	52	48.0769	AL							AL	AL	AL	MAL	AL	MAL	MAL	AL	AL	MAL	MAL	ND
Backcross 2X	#18	2	156	44.8718	AL							AL	MAL	AL	AL	AL	MAL	MAL	AL	AL	MAL	MAL	ND
Backcross 2X	#5	2	111	44.1441	AL							AL	AL	AL	AL	AL	MAL	MAL	MAL	MAL	MAL	MAL	ND
Backcross 2X	#24	1	50	42	both							AL	AL	AL	MAL	AL	AL	AL	MAL	MAL	AL	MAL	ND
Backcross 2X	#14	1	50	38	both							MAL	MAL	MAL	MAL	AL	MAL	MAL	MAL	MAL	MAL	MAL	ND
Backcross 2X	#10	1	53	37.7358	both							AL	AL	AL	AL	AL	MAL	MAL	AL	AL	AL	AL	ND
Backcross 2X	#30	1	50	36	both							AL	AL	AL	AL	AL	AL	AL	MAL	MAL	AL	MAL	ND
Backcross 2X	#1	1	52	34.6154	both							AL	AL	AL	MAL	AL	MAL	MAL	MAL	MAL	AL	MAL	ND
Backcross 2X	#21	1	50	34	both							AL	AL	AL	AL	AL	AL	AL	MAL	AL	AL	AL	ND
Backcross 2X	#27	2	107	30.8411	both							AL	AL	MAL	MAL	AL	MAL	MAL	MAL	AL	AL	AL	ND
Backcross 2X	#6	3	157	28.0255	MAL							MAL	MAL	MAL	MAL	AL	AL	AL	AL	AL	AL	AL	ND
Backcross 2X	#29	1	50	28	both							AL	MAL	MAL	MAL	AL	MAL	MAL	ND	MAL	AL	MAL	ND
Backcross 2X	#11	1	50	26	both							MAL	MAL	MAL	MAL	AL	AL	AL	AL	AL	AL	MAL	ND
Backcross 2X	#4	1	50	22	MAL							MAL	MAL	MAL	MAL	AL	MAL	MAL	AL	AL	MAL	AL	ND
