## Supplementary Tables for "A broad mutational target explains an evolutionary trend": Table S5 Strains.xlsx

### Sheet: List Of Strains
Strains used or generated in this study
strain	Species	Background strain	Genetics / Pedigree	Source	Reference
EM490	C. elegans	N2	pal-1(e2091) III; him-5(e1490) V; dpy-22(bx93) X	Caenorhabditis Genetics Center (Minneapolis, MN)	Zhang H. et al. (2000). Genes & Dev. 14, 2161-2172
EW15	C. elegans	N2	bar-1(ga80)	Caenorhabditis Genetics Center (Minneapolis, MN)	Eisenmann D. et al. (1998) Development 125, 3667-3680
FX05064	C. elegans	N2	Y75B8A.10(tm5064)	National BioResource Project (Tokyo, Japan)
HK104CB	C. briggsae	HK104	Ancestor Line	Charles Baer	Baer CF. et al. (2005) PNAS 102, 5785-5790
HS445	C. elegans	N2	dpy-22(os38)	Caenorhabditis Genetics Center (Minneapolis, MN)	Yoda A. et al. (2005) Development 132, 1885-1893
HS458	C. elegans	N2	let-19(os33)	Caenorhabditis Genetics Center (Minneapolis, MN)	Yoda A. et al. (2005) Development 132, 1885-1893
JU2899	C. elegans	N2	cdk-8(tm1238); bar-1(ga80)		this study
JU3257	C. elegans	PB306CB	osm-12(mf117)		this study
JU3259	C. elegans	PB306CB	gly-11(mf119)		this study
JU3260	C. elegans	PB306CB	gly-11(mf120)		this study
JU3261	C. elegans	PB306CB	Y75B8A.13(mf121)		this study
JU3354	C. elegans	PB306CB	Y75B8A.10(mf135)		this study
JU3355	C. elegans	PB306CB	Y75B8A.44(mf138)		this study
JU3357	C. elegans	PB306CB	Y75B8A.8(mf139)		this study
JU3641	C. elegans	N2CB	gcn-1(mf165)		this study
JU3642	C. elegans	N2CB	gcn-1(mf166)		this study
JU3643	C. elegans	PB306CB	cdk-8(mf167)		this study
JU3644	C. elegans	PB306CB	cdk-8(mf168)		this study
JU3645	C. elegans	PB306CB	cdk-8(mf169)		this study
JU3646	C. elegans	PB306CB	cdk-8(mf170)		this study
JU3647	C. elegans	PB306CB	R09F10.3(mf171)		this study
JU3648	C. elegans	PB306CB	R09F10.3(mf172)		this study
JU3707	C. briggsae	HK104CB	Cbr-sfrp-1(mf177)		this study
JU3708	C. briggsae	HK104CB	Cbr-sfrp-1(mf178)		this study
MAL211	C. briggsae	HK104CB	MAL – 250 generation	Charles Baer	Braendle C. et al. (2010) PloS Genet. 6(3), e1000877
MAL296	C. briggsae	HK104CB	MAL – 250 generation	Charles Baer	Braendle C. et al. (2010) PloS Genet. 6(3), e1000877
MAL298	C. briggsae	HK104CB	MAL – 250 generation	Charles Baer	Braendle C. et al. (2010) PloS Genet. 6(3), e1000877
MAL342	C. briggsae	PB800CB	MAL – 250 generation	Charles Baer	Braendle C. et al. (2010) PloS Genet. 6(3), e1000877
MAL407	C. elegans	PB306CB	MAL – 250 generation	Charles Baer	Braendle C. et al. (2010) PloS Genet. 6(3), e1000877
MAL418	C. elegans	PB306CB	MAL – 250 generation	Charles Baer	Braendle C. et al. (2010) PloS Genet. 6(3), e1000877
MAL450	C. elegans	PB306CB	MAL – 250 generation	Charles Baer	Braendle C. et al. (2010) PloS Genet. 6(3), e1000877
MAL480	C. elegans	PB306CB	MAL – 250 generation	Charles Baer	Braendle C. et al. (2010) PloS Genet. 6(3), e1000877
MAL488	C. elegans	PB306CB	MAL – 250 generation	Charles Baer	Braendle C. et al. (2010) PloS Genet. 6(3), e1000877
MAL516	C. elegans	N2CB	MAL – 250 generation	Charles Baer	Braendle C. et al. (2010) PloS Genet. 6(3), e1000877
MAL530	C. elegans	N2CB	MAL – 250 generation	Charles Baer	Braendle C. et al. (2010) PloS Genet. 6(3), e1000877
MAL533	C. elegans	N2CB	MAL – 250 generation	Charles Baer	Braendle C. et al. (2010) PloS Genet. 6(3), e1000877
MAL551	C. elegans	N2CB	MAL – 250 generation	Charles Baer	Braendle C. et al. (2010) PloS Genet. 6(3), e1000877
MAL556	C. elegans	N2CB	MAL – 250 generation	Charles Baer	Braendle C. et al. (2010) PloS Genet. 6(3), e1000877
MAL564	C. elegans	N2CB	MAL – 250 generation	Charles Baer	Braendle C. et al. (2010) PloS Genet. 6(3), e1000877
MT22914	C. elegans	N2	gcn-1(n4827)	Caenorhabditis Genetics Center (Minneapolis, MN)	Hirose T. et al. (2014) PloS Genet 10(8): e1004512
MT22915	C. elegans	N2	abcf-3(n4927)	Caenorhabditis Genetics Center (Minneapolis, MN)	Hirose T. et al. (2014) PloS Genet 10(8): e1004512
MT3645	C. elegans	N2	osm-12(n1606)	Caenorhabditis Genetics Center (Minneapolis, MN)	Blacque O. et al. (2004) Genes & Dev. 18, 1630-1642
N2CB	C. elegans	N2	Ancestor Line	Charles Baer	Baer CF. et al. (2005) PNAS 102, 5785-5790
PB306CB	C. elegans	PB306	Ancestor Line	Charles Baer	Baer CF. et al. (2005) PNAS 102, 5785-5790
PB800CB	C. briggsae	PB800	Ancestor Line	Charles Baer	Baer CF. et al. (2005) PNAS 102, 5785-5790
PS4087	C. elegans	N2	dpy-22(sy622)	Caenorhabditis Genetics Center (Minneapolis, MN)	Moghal N. et al. (2003) Development 130, 57-69
RB1268	C. elegans	N2	osm-12(ok1351)	Caenorhabditis Genetics Center (Minneapolis, MN)	Mok C. et al. (2011) PloS Genet. 7(10):e1002335
RB545	C. elegans	N2	pek-1(ok275)	Caenorhabditis Genetics Center (Minneapolis, MN)	Shen X. et al.,(2001) Cell 107, 893–903
RB967	C. elegans	N2	gcn-2(ok871)	Caenorhabditis Genetics Center (Minneapolis, MN)	Mao XR et al. (2010) Mol Cell Biol 30, 5033-42
ST60	C. elegans	N2	gcn-1(nc40)	Caenorhabditis Genetics Center (Minneapolis, MN)	Nukazuka A. et al. (2008) Genes Dev. 22, 1025–1036
tm1238 / XA7703	C. elegans	N2	cdk-8(tm1238)	National BioResource Project (Tokyo, Japan)	Clayton J. et al. (2008) Dev Biol 313, 603-613
tm3740 / STE13	C. elegans	N2	cic-1(tm3740)	National BioResource Project (Tokyo, Japan)	Grants JM. et al. (2016) Genetics 202, 583–599
VC1212	C. elegans	N2	sfrp-1(gk554)	Caenorhabditis Genetics Center (Minneapolis, MN)	Harterink M. et al. (2011) Development 138, 2915-2924
FX05064	C. elegans	N2	Y75B8A.10(tm5064)	National BioResource Project (Tokyo, Japan)
VC20285	C. elegans	N2	Y75B8A.13(gk187847)	Caenorhabditis Genetics Center (Minneapolis, MN)	Thompson et al. (2013) Genome Res. 23, 1749-1762
VC20665 (not outcrossed)	C. elegans	N2	gly-11a(gk944938)	Caenorhabditis Genetics Center (Minneapolis, MN)	Thompson et al. (2013) Genome Res. 23, 1749-1763
VC40978 (not outcrossed)	C. elegans	N2	lury-1(gk961835)	Caenorhabditis Genetics Center (Minneapolis, MN)	Thompson et al. (2013) Genome Res. 23, 1749-1764
VC41000 (not outcrossed)	C. elegans	N2	lury-1(gk961862)	Caenorhabditis Genetics Center (Minneapolis, MN)	Thompson et al. (2013) Genome Res. 23, 1749-1765
VC746 (not outcrossed)	C. elegans	N2	gly-11a/b(gk342)	Caenorhabditis Genetics Center (Minneapolis, MN)	Thompson et al. (2013) Genome Res. 23, 1749-1766
Back-crossed lines generated from MA lines (all from this study)
Species	Backcrossed MA line	Backcross level	strain
C. briggsae	MAL296	RIL- 1X	296.RIL-1X.11
C. briggsae	MAL296	RIL- 1X	296.RIL-1X.14
C. briggsae	MAL296	RIL- 1X	296.RIL-1X.15
C. briggsae	MAL296	RIL- 1X	296.RIL-1X.16
C. briggsae	MAL296	RIL- 1X	296.RIL-1X.18
C. briggsae	MAL296	RIL- 1X	296.RIL-1X.19
C. briggsae	MAL296	RIL- 1X	296.RIL-1X.2
C. briggsae	MAL296	RIL- 1X	296.RIL-1X.20
C. briggsae	MAL296	RIL- 1X	296.RIL-1X.21
C. briggsae	MAL296	RIL- 1X	296.RIL-1X.22
C. briggsae	MAL296	RIL- 1X	296.RIL-1X.24
C. briggsae	MAL296	RIL- 1X	296.RIL-1X.25
C. briggsae	MAL296	RIL- 1X	296.RIL-1X.26
C. briggsae	MAL296	RIL- 1X	296.RIL-1X.27
C. briggsae	MAL296	RIL- 1X	296.RIL-1X.28
C. briggsae	MAL296	RIL- 1X	296.RIL-1X.29
C. briggsae	MAL296	RIL- 1X	296.RIL-1X.3
C. briggsae	MAL296	RIL- 1X	296.RIL-1X.30
C. briggsae	MAL296	RIL- 1X	296.RIL-1X.4
C. briggsae	MAL296	RIL- 1X	296.RIL-1X.5
C. briggsae	MAL296	RIL- 1X	296.RIL-1X.6
C. briggsae	MAL296	RIL- 1X	296.RIL-1X.7
C. briggsae	MAL296	RIL- 1X	296.RIL-1X.8
C. briggsae	MAL296	RIL- 1X	296.RIL-1X.9
C. briggsae	MAL296	Backcross 2X	#1
C. briggsae	MAL296	Backcross 2X	#11
C. briggsae	MAL296	Backcross 2X	#12
C. briggsae	MAL296	Backcross 2X	#13
C. briggsae	MAL296	Backcross 2X	#14
C. briggsae	MAL296	Backcross 2X	#16
C. briggsae	MAL296	Backcross 2X	#17
C. briggsae	MAL296	Backcross 2X	#18
C. briggsae	MAL296	Backcross 2X	#19
C. briggsae	MAL296	Backcross 2X	#2
C. briggsae	MAL296	Backcross 2X	#3
C. briggsae	MAL296	Backcross 2X	#4
C. briggsae	MAL296	Backcross 2X	#5
C. briggsae	MAL296	Backcross 2X	#6
C. briggsae	MAL296	Backcross 2X	#7
C. briggsae	MAL296	Backcross 2X	#9
C. briggsae	MAL296	Backcross 3X	#2.1
C. briggsae	MAL296	Backcross 3X	#2.2
C. briggsae	MAL296	Backcross 3X	#2.3
C. briggsae	MAL296	Backcross 3X	#4.1
C. briggsae	MAL296	Backcross 3X	#4.3
C. briggsae	MAL296	Backcross 3X	#4.4
C. briggsae	MAL296	Backcross 3X	#4.5
C. briggsae	MAL296	Backcross 3X	#5.1
C. briggsae	MAL296	Backcross 3X	296.3X#1
C. briggsae	MAL296	Backcross 3X	296.3X#11
C. briggsae	MAL296	Backcross 3X	296.3X#13
C. briggsae	MAL296	Backcross 3X	296.3X#15
C. briggsae	MAL296	Backcross 3X	296.3X#2
C. briggsae	MAL296	Backcross 3X	296.3X#3
C. briggsae	MAL296	Backcross 3X	296.3X#5
C. briggsae	MAL296	Backcross 3X	296.3X#7
C. briggsae	MAL296	Backcross 3X	296.3X#8
C. elegans	MAL418	Backcross 1X	418.1X#1
C. elegans	MAL418	Backcross 1X	418.1X#10
C. elegans	MAL418	Backcross 1X	418.1X#11
C. elegans	MAL418	Backcross 1X	418.1X#12
C. elegans	MAL418	Backcross 1X	418.1X#13
C. elegans	MAL418	Backcross 1X	418.1X#14
C. elegans	MAL418	Backcross 1X	418.1X#15
C. elegans	MAL418	Backcross 1X	418.1X#16
C. elegans	MAL418	Backcross 1X	418.1X#18
C. elegans	MAL418	Backcross 1X	418.1X#19
C. elegans	MAL418	Backcross 1X	418.1X#2
C. elegans	MAL418	Backcross 1X	418.1X#20
C. elegans	MAL418	Backcross 1X	418.1X#21
C. elegans	MAL418	Backcross 1X	418.1X#22
C. elegans	MAL418	Backcross 1X	418.1X#23
C. elegans	MAL418	Backcross 1X	418.1X#24
C. elegans	MAL418	Backcross 1X	418.1X#25
C. elegans	MAL418	Backcross 1X	418.1X#26
C. elegans	MAL418	Backcross 1X	418.1X#3
C. elegans	MAL418	Backcross 1X	418.1X#4
C. elegans	MAL418	Backcross 1X	418.1X#5
C. elegans	MAL418	Backcross 1X	418.1X#6
C. elegans	MAL418	Backcross 1X	418.1X#7
C. elegans	MAL418	Backcross 1X	418.1X#8
C. elegans	MAL418	Backcross 1X	418.1X#9
C. elegans	MAL418	Backcross 2X	418.2X#3.1
C. elegans	MAL418	Backcross 2X	418.2X#3.2
C. elegans	MAL418	Backcross 2X	418.2X#3.4
C. elegans	MAL418	Backcross 3X	418.3X#1
C. elegans	MAL418	Backcross 3X	418.3X#4
C. elegans	MAL418	Backcross 3X	418.3X#7
C. elegans	MAL418	Backcross 4X	418.4X#13
C. elegans	MAL418	Backcross 4X	418.4X#15
C. elegans	MAL418	Backcross 4X	418.4X#2
C. elegans	MAL418	Backcross 4X	418.4X#22
C. elegans	MAL450	Backcross 1X	450.1X#1
C. elegans	MAL450	Backcross 1X	450.1X#2
C. elegans	MAL450	Backcross 1X	450.1X#3
C. elegans	MAL450	Backcross 2X	450.2X[m]#1
C. elegans	MAL450	Backcross 2X	450.2X[m]#2
C. elegans	MAL450	Backcross 2X	450.2X[m]#3
C. elegans	MAL450	Backcross 2X	450.2X[WT]#1
C. elegans	MAL450	Backcross 2X	450.2X[WT]#2
C. elegans	MAL450	Backcross 4X	450.4X#10.1
C. elegans	MAL450	Backcross 4X	450.4X#10.3
C. elegans	MAL450	Backcross 4X	450.4X#11.1
C. elegans	MAL450	Backcross 4X	450.4X#11.3
C. elegans	MAL450	Backcross 4X	450.4X#12.1
C. elegans	MAL450	Backcross 4X	450.4X#12.2
C. elegans	MAL450	Backcross 4X	450.4X#12.3
C. elegans	MAL450	Backcross 4X	450.4X#4.1
C. elegans	MAL450	Backcross 4X	450.4X#4.2
C. elegans	MAL450	Backcross 4X	450.4X#4.3
C. elegans	MAL450	Backcross 4X	450.4X#6.1
C. elegans	MAL450	Backcross 4X	450.4X#6.2
C. elegans	MAL450	Backcross 4X	450.4X#6.3
C. elegans	MAL450	Backcross 4X	450.4X#7.1
C. elegans	MAL450	Backcross 4X	450.4X#7.2
C. elegans	MAL450	Backcross 4X	450.4X#7.3
C. elegans	MAL488	Backcross 1X	488.1X#1
C. elegans	MAL488	Backcross 1X	488.1X#10
C. elegans	MAL488	Backcross 1X	488.1X#11
C. elegans	MAL488	Backcross 1X	488.1X#12
C. elegans	MAL488	Backcross 1X	488.1X#13
C. elegans	MAL488	Backcross 1X	488.1X#14
C. elegans	MAL488	Backcross 1X	488.1X#16
C. elegans	MAL488	Backcross 1X	488.1X#17
C. elegans	MAL488	Backcross 1X	488.1X#18
C. elegans	MAL488	Backcross 1X	488.1X#19
C. elegans	MAL488	Backcross 1X	488.1X#2
C. elegans	MAL488	Backcross 1X	488.1X#20
C. elegans	MAL488	Backcross 1X	488.1X#21
C. elegans	MAL488	Backcross 1X	488.1X#22
C. elegans	MAL488	Backcross 1X	488.1X#23
C. elegans	MAL488	Backcross 1X	488.1X#24
C. elegans	MAL488	Backcross 1X	488.1X#25
C. elegans	MAL488	Backcross 1X	488.1X#26
C. elegans	MAL488	Backcross 1X	488.1X#3
C. elegans	MAL488	Backcross 1X	488.1X#4
C. elegans	MAL488	Backcross 1X	488.1X#5
C. elegans	MAL488	Backcross 1X	488.1X#6
C. elegans	MAL488	Backcross 1X	488.1X#7
C. elegans	MAL488	Backcross 1X	488.1X#8
C. elegans	MAL488	Backcross 1X	488.1X#9
C. elegans	MAL516	Backcross 1X	516.1X#1
C. elegans	MAL516	Backcross 1X	516.1X#2
C. elegans	MAL516	Backcross 1X	516.1X#3
C. elegans	MAL516	Backcross 1X	516.1X#5
C. elegans	MAL516	Backcross 1X	516.1X#6
C. elegans	MAL516	Backcross 2X	#1
C. elegans	MAL516	Backcross 2X	#10
C. elegans	MAL516	Backcross 2X	#11
C. elegans	MAL516	Backcross 2X	#14
C. elegans	MAL516	Backcross 2X	#15
C. elegans	MAL516	Backcross 2X	#18
C. elegans	MAL516	Backcross 2X	#21
C. elegans	MAL516	Backcross 2X	#23
C. elegans	MAL516	Backcross 2X	#24
C. elegans	MAL516	Backcross 2X	#27
C. elegans	MAL516	Backcross 2X	#29
C. elegans	MAL516	Backcross 2X	#30
C. elegans	MAL516	Backcross 2X	#4
C. elegans	MAL516	Backcross 2X	#5
C. elegans	MAL516	Backcross 2X	#6
