## Supplementary Tables for "A broad mutational target explains an evolutionary trend": Table S6 List Software.xlsx

### Sheet: Feuille1
Software and main options for command lines
Tool Name	Reference	Version	Relevant Parameters
bwa	https://doi.org/10.1093/bioinformatics/btp324	0.7.12-r1044 or later	mem -aM
Picard	http://broadinstitute.github.io/picard/	1.110 or later	Tools: AddOrReplaceReadGroups + MarkDuplicates + BuildBamIndex
samtools		1.9	Command : faidx / view / sort / flagstat
GATK	DOI: 10.1002/0471250953.bi1110s43	3.6 or 3.7	Tools: RealignerTargetCreator + IndelRealigner +BaseRecalibrator +AnalyzeCovariates+PrintReads+ HaplotypeCaller + GenotypeGVCFs+ VariantRecalibrator (training=true, truth=true, prior=12.0) + ApplyRecalibration (--ts_filter_level 99.0)
FastQC	http://www.bioinformatics.babraham.ac.uk/projects/fastqc/	0.11.1	--nogroup
Qualimap	doi: 10.1093/bioinformatics/bts503	v2.0
snpEff	http://dx.doi.org/10.4161/fly.19695	4.1g up to 4.3t
breakdancer	https://github.com/genome/breakdancer	1.4.5-unstable-66-4e44b43	bam2cfg.pl and breakdancer-max (default)
Bedtools	https://bedtools.readthedocs.io/en/latest/index.html	v2.25.0
Pindel	https://github.com/genome/pindel	0.2.5b9, 20160729
Tablet	https://doi.org/10.1093/bib/bbs012	1.17.08.17	pindel with --max_range_index 6 pindel2vcf with --min_supporting_reads 6 --max_supporting_reads 100 --only_balanced_samples --minimum_strand_support 2 -G --min_coverage 6
R	https://cran.r-project.org/	R version 3.4.4 Packages : stats v3.4.4 ; plyr v1.8.4 ; reshape2 v1.4.3 ; fmsb v0.6.3 ; ggplot2 v3.2.1 ; gridExtra v2.3, igraph 1.1.1 ; GenomicFeatures v1.30.3 ; rtracklayer v1.38.3
R studio	https://www.rstudio.com/	Version 1.0.143
