## Supplementary Tables for "A broad mutational target explains an evolutionary trend": Table S7 Genotyping Primers.xlsx

### Sheet: Feuille1
List of genotyping primers
(1) Green or blue sequences correspond to universal sequences added to the primer
USF	5’-GTGACGTACTAGCAACG-3’
USR	5’-TAGCAGGATACGACTATC-3’
Species	Line / Strain	Chr	Position	Marker ID	Method	Primer orientation	Sequence(1)	Type of variation	detail	validation
C. briggsae	MAL296	I	4777144	I-1_1	Pyrosequencing	F	AATTTGCAGCGCCGTTTC	SNP	A → T	validated
						R	TAGCAGGATACGACTATCCGCCTAACACTGATGGATCTTCT
						S	CGCCGTTTCCCATTA
C. briggsae	MAL296	I	7923080	I-2_4	Pyrosequencing	F	CAAAGAATGGAATTTTTTCTCAGA	SNP	G → A	validated
						R	TAGCAGGATACGACTATCCCTCACAAAACCATGTTGTTATCT
						S	TGGAATTTTTTCTCAGAC
C. briggsae	MAL296	II	2851596	II-1_10	Pyrosequencing	F	GATTTGGACCGCCAATTGAC	Ins	T → TTACG	validated
						R	TAGCAGGATACGACTATCCTCGGCGTGTCGAATAGCT
						S	GCGGTGCGCAACACT
C. briggsae	MAL296	II	11060581	II-2_1	Pyrosequencing	F	TGAGACCACAGTCAAGGTAAACA	SNP	G → T	validated
						R	TAGCAGGATACGACTATCCCCCTTCGTTTCAACAGACTC
						S	AACAATTGATCTTTGGTG
C. briggsae	MAL296	III	545494	III-1_7	Pyrosequencing	F	GTGACGTACTAGCAACGCTTTAAGTCGATGCCGAGTGTCTC	SNP	C → T	validated
						R	CTTTGGGTGGACTTCTTCAGACTC
						S	TCAGACTCAACCTCACC
C. briggsae	MAL296	III	10296226	III-2_1	Pyrosequencing	F	GTGACGTACTAGCAACGCGGGACCAGTTGATTTGGAAT	SNP	C → A	validated
						R	CCCCTCCACAAATTCGAAGACTT
						S	ACAGTTGCAATATTTTTGT
C. briggsae	MAL296	IV	3140280	IV-1_1	Pyrosequencing	F	GTGACGTACTAGCAACGCTGAAATCAAAGCGGACAAAC	SNP	C → T	validated
						R	CCATAATTGCTCGCCACAAA
						S	AAATACTGCTCTCCGAGT
C. briggsae	MAL296	IV	4228688	IV-1_2	Pyrosequencing	F	AGCTCAACACGGCTTTGAC	SNP	C → T	validated
						R	TAGCAGGATACGACTATCACTGTGGCATGGTCCACTTT
						S	ACGGCTTTGACAGTTT
C. briggsae	MAL296	IV	6891735	IV-1_3	Pyrosequencing	F	GACTGTTTCATGCTCCAGGATAT	SNP	T → G	validated
						R	TAGCAGGATACGACTATCTTGTATTCGGAACCCATTTCTT
						S	CTGTTTCATGCTCCAG
C. briggsae	MAL296	IV	1760483	IV-1_6	Pyrosequencing	F	CTTTAGTCGCACGTTTTCTGAA	deletion	ATTT → A	false positive
						R	TAGCAGGATACGACTATCCATGTTCCGGAGAAAAAACAGAC
						S	TGAAAAATATAAGAGTTAGC
C. briggsae	MAL296	IV	14091133	IV-2_2	Pyrosequencing	F	GTGACGTACTAGCAACGAGCCCAGAATTGTTCTATTTGTC	SNP	A → T	validated
						R	GAAGTTTCCAGAGGTAGCACTTAA
						S	CACTTAATTTATTTCAGCTT
C. briggsae	MAL296	IV	8899309	IV-2_3	Pyrosequencing	F	GGTGTTCAGTAGAGCGCAGTG	SNP	G → T	validated
						R	TAGCAGGATACGACTATCACCGGCTGAGGAACCAATT
						S	TCCATCTCCGTCCCA
C. briggsae	MAL296	IV	11685432	IV-2_4	Pyrosequencing	F	GTGACGTACTAGCAACGTTTGGATGCTGCTGATAAGGTA	SNP	C → T	validated
						R	TCGAGAGCCAACTGAAAAAAGTAT
						S	TTTCCTGACCTTATTCAGT
C. briggsae	MAL296	V	6507824	V-1_1	Pyrosequencing	F	CAACAAAAAAGTTCTGGAGACTCA	SNP	G → A	validated
						R	TAGCAGGATACGACTATCGGTTCCGAACTTCTGAAATCTTG
						S	CAGAAAAAGGGCAGAG
C. briggsae	MAL296	V	13010772	V-2_1	Pyrosequencing	F	GAAGAGCACAACGACGATTTT	SNP	G → T	validated
						R	TAGCAGGATACGACTATCTAGCTTTCGAAGTCATTGTTCTGT
						S	GCGTATCTGAGGAAAAA
C. briggsae	MAL296	X	6450543	X-1_1	Pyrosequencing	F	GTGACGTACTAGCAACGTTTTTTTCCTCCCAGGTGTACCC	SNP	G → A	validated
						R	ATTCGAACAAGTTGCCACTGCT
						S	AGTTGCCACTGCTTTT
C. briggsae	MAL296	X	14479122	X-2_1	Pyrosequencing	F	GGGAGAACCTGAATTCCTTTTTAG	SNP	A → G	validated
						R	TAGCAGGATACGACTATCCGGAAGATCACATTTTTGATAACC
						S	AAATGCTGGAAAGCTAA
C. elegans	MAL516	I	110170	I-1_1	Pyrosequencing	F	GGGCGCAATGTTTTGTTGT	SNP	A → C	validated
						R	TAGCAGGATACGACTATCGCCGATAAAACAGTGTCTCGTTCT
						S	CGCAATGTTTTGTTGTA
C. elegans	MAL516	I	7120811	I-1_2	Pyrosequencing	F	AGAATTTTGACGGCAAACCAC	SNP	G → T	validated
						R	TAGCAGGATACGACTATCCGACCGCCTATCACTTTGAAC
						S	TTTTGACGGCAAACC
C. elegans	MAL516	I	8555549	I-2_2	Pyrosequencing	F	TCCAAATGAATTTCCGAATACTC	SNP	T → G	validated
						R	TAGCAGGATACGACTATCAAAGAAGGCAATGGGTGTATTTT
						S	CCGAATACTCCAGCAA
C. elegans	MAL516	II	7554777	II-1_2	Pyrosequencing	F	ATTGTAATGGCTCACCGTTTACC	SNP	G→ A	validated
						R	TAGCAGGATACGACTATCCGCTCAAAAAACTATCTCGTTCAA
						S	GGCTCACCGTTTACC
C. elegans	MAL516	II	8826013	II-2_1	Pyrosequencing	F	GTGACGTACTAGCAACGAACGGGGTAACCTCAAATAGAAAT	SNP	G → C	validated
						R	CTGTGCCAAGTCAACTGGTATT
						S	CTTTTTTCTTTTCTAACTCC
C. elegans	MAL516	III	1572443	III-1_2	Pyrosequencing	F	GCTGTGTCAAAACTTCCAAAAGTC	SNP	A → G	validated
						R	TAGCAGGATACGACTATCTTGGGAGTCACAGAGTGTTTGAAC
						S	AAAATTCGAATTTCCG
C. elegans	MAL516	III	1267008	III-1_3	Pyrosequencing	F	GTGACGTACTAGCAACGGGAGCAAACAGGCAATTATCAAA	SNP	G → A	validated
						R	GCTGCATGAAATTACCTGGAACT
						S	AAACTGTTGTGTAAGCAAA
C. elegans	MAL516	III	11558638	III-2_1	Pyrosequencing	F	AGCAGTCCGATAGTTGAGAGAGG	SNP	A → C	validated
						R	TAGCAGGATACGACTATCTAGGTTCCCGAGGATGCTTG
						S	TAGTAGTAGGCTTTGTCCA
C. elegans	MAL516	III	9032263	III-2_2	Pyrosequencing	F	GTGACGTACTAGCAACGGTGAATTTTCGGAACGATTGA	SNP	G → A	validated
						R	TCAGCCGGAGGAAGTTATTTT
						S	CCGGAGGAAGTTATTTTT
C. elegans	MAL516	III	2189064	NA	Electrophoresis / Sanger sequencing	F	TTTAAAATTTACGAAAATGAGAATTTTACG	SV (Del.)	1382 bp-deletion	validated
						R	AAAAAAGGGACAATTTTTAGCTCC
C. elegans	MAL516	IV	9076923	IV-1_2	Pyrosequencing	F	AAGCTTTCCATCCCCACTCT	SNP	C → T	validated
						R	TAGCAGGATACGACTATCCAAGCGGATACTTATGTGAAGAA
						S	ATACAAATAGAACCACGC
C. elegans	MAL516	IV	12377028	IV-2_1	Pyrosequencing	F	CACCTGGACATGCATTCTTGA	SNP	T → C	validated
						R	TAGCAGGATACGACTATCACTGTTGGGTGTAAATCTGGATGT
						S	TCATACTCCCCACGG
C. elegans	MAL516	V	5063359	V-1_1	Pyrosequencing	F	GTGACGTACTAGCAACGGCACCGCATAGAAATTCTTAGAGT	SNP	C → G	validated
						R	GGCAACCCCAAGAAAAATAAAT
						S	AAATTTTCCAGCGATC
C. elegans	MAL516	V	14808093	V-2_1	Pyrosequencing	F	TCGTAGTTTGGCGAAGATTTC	SNP	C → T	validated
						R	TAGCAGGATACGACTATCCCCAAAGTTTTATTGTCTTCTCGA
						S	CGAGCACAAGCTTGA
C. elegans	MAL516	X	4557182	X-1_1	Pyrosequencing	F	CCCGAATGTTTATGTGTCGGT	SNP	C → T	validated
						R	TAGCAGGATACGACTATCGCATACTCTGCATATGGATGTGA
						S	AATGTTTATGTGTCGGTG
C. elegans	MAL516	X	10686617	X-2_1	Pyrosequencing	F	GTGACGTACTAGCAACGTGCGGGTTGTGGAAAAGAA	Ins.	A → AC	validated
						R	TGGCATCGTTCTGACCATTTG
						S	TTTGGAATAAGGCGG
C. elegans	MAL516	X	17402621	X-2_2	Pyrosequencing	F	GTGACGTACTAGCAACGTGCAAAAATGGCAACAAAA	SNP	G → A	validated
						R	ACGGGTTTGAATAGTGCTCTTAA
						S	GAATAGTGCTCTTAAATTGT
C. elegans	MAL418	I	27950	I-1_1	Pyrosequencing	F	TAAATTGGGCATAAAAGCGTACA	SNP	A → T	validated
						R	TAGCAGGATACGACTATCTTCAATTTTTTCGTCACAAATTTC
						S	CAATTTCAAAAATGTCG
C. elegans	MAL418	I	10887952	I-2_1	Pyrosequencing	F	GTGACGTACTAGCAACGGTGTCCAGAGCTCCACGGTCTA	del.	AATGTGT → A	validated
						R	GGGTGCTCTCGTTGAAGCTGTA
						S	AAGCTGTACGATCTGATG
C. elegans	MAL418	II	3771956	II-1_2	Pyrosequencing	F	GTGACGTACTAGCAACGAACCTCTGGCAACGGAGACACT	SNP	G → C	validated
						R	TTACAGCCGAACCATCATCCTC
						S	AACCATGAAGCATCATT
C. elegans	MAL418	II	9410187	II-2_1	Pyrosequencing	F	GTGACGTACTAGCAACGAGGCGTACGACGTTTTTATGA	SNP	C → T	validated
						R	CAGCAGAAGTAGCAATCAAGATGA
						S	GATTAAGGAGATGATGAATG
C. elegans	MAL418	III	4824486	III-1_1	Pyrosequencing	F	CTCATCCCCCAATTCTTTCTT	SNP	C → G	validated
						R	TAGCAGGATACGACTATCTGAACGTGAGTGCAAAGTTAAGA
						S	TGTCGACTGCAACCT
C. elegans	MAL418	III	9723566	III-2_2	Pyrosequencing	F	TAACATAGGGCGCAAACAGTTC	SNP	G → A	validated
						R	TAGCAGGATACGACTATCTTGGCCACGTACTATTAGGAGTGT
						S	CCAAAAAATTTACATGAGA
C. elegans	MAL418	IV	3931877	IV-1_1	Pyrosequencing	F	AATGAGATTCGCAACCAAAATAA	SNP	G → A	validated
						R	TAGCAGGATACGACTATCTGAAGTTATCCGAAAAAGTATCCG
						S	TAATCTAATATAACGAAAAC
C. elegans	MAL418	IV	9709645	IV-2_1	Pyrosequencing	F	ACTCTTTCCTTGCTCGAAATTTAG	SNP	C → A	validated
						R	TAGCAGGATACGACTATCGATTTTCACCTCGATTCCACAT
						S	TGCTCGAAATTTAGACC
C. elegans	MAL418	V	3277678	V-1_1	Pyrosequencing	F	GGGAGATTTGCTTCACATGAACA	SNP	G → A	validated
						R	TAGCAGGATACGACTATCGAAATAGCGGTCAAGGATCTGAA
						S	AATGAAGGATGTGATAATGT
C. elegans	MAL418	V	11310419	V-2_2	Pyrosequencing	F	GTGACGTACTAGCAACGAATTTGGACAGGGATGTTGTTAA	SNP	G → T	validated
						R	TTGGTAATTTTTTTCTGCGTGATA
						S	TTTTTCTGCGTGATATTT
C. elegans	MAL418	X	5446454	X-1_1	Pyrosequencing	F	AACCAATTAAACGGAATCCTCACT	SNP	C → T	validated
						R	TAGCAGGATACGACTATCCATGGTACACTCCCTTTTGGTAG
						S	CGGAATCCTCACTGAC
C. elegans	MAL418	X	16861146	X-2_1	Pyrosequencing	F	ATTCAGGCAAACGGATGAACG	SNP	C → T	validated
						R	TAGCAGGATACGACTATCTCGATTTCAAGGATGCTTTGATCT
						S	TGTTTCTCAGCCGAAG
C. elegans	MAL450	I	8702729	I-2_1	Pyrosequencing	F	GTGACGTACTAGCAACGAAATCGGCAGAGGAACATATGG	SNP	T → C	validated
						R	CATTTTGCTTTTTCGGAACTGC
						S	TTTTCGGAACTGCTTTA
C. elegans	MAL450	II	11490799	II-2_1	Pyrosequencing	F	GTGACGTACTAGCAACGGAGTTGCGAGCCATGGAA	SNP	C → T	validated
						R	ACACCTTGAAGAGCGCAAAGA
						S	GGAGCCGCGTGGTCC
C. elegans	MAL450	III	4176111	III-1_1	Pyrosequencing	F	TCATTCGGTTGTCTCGTTTG	SNP	T → C	validated
						R	TAGCAGGATACGACTATCGCTCGACAAAATTATGGGAAGTT
						S	TGTCTCGTTTGGGAAT
C. elegans	MAL450	III	11051821	III-2_1	Pyrosequencing	F	GTGACGTACTAGCAACGTTTCTCCTTCACCTCGTCGTAAA	SNP	C → T	validated
						R	AGCAGCGAAGGAGCAAGATTCT
						S	TGAAGAATGGAGTAATCTTG
C. elegans	MAL450	IV	6946911	IV-1_1	Pyrosequencing	F	GTGACGTACTAGCAACGAACGCGGGAAAACTTCACAAT	SNP	C → G	validated
						R	ATTTTCGGACGAGCGGATCA
						S	GATCAAACTTCAGAGCCT
C. elegans	MAL450	IV	13554508	IV-2_1	Pyrosequencing	F	GTGACGTACTAGCAACGCAACGGGAAACCGCAGAAA	del.	CA → C	validated
						R	GCGGCAAAGGGAACCATTA
						S	AAATTACCCTACTACACTTT
C. elegans	MAL450	V	2028980	V-1_1	Pyrosequencing	F	GTGACGTACTAGCAACGTTTGATCAGAAAAAGGGAACATTG	SNP	T → G	validated
						R	TTTGGTTTTTTTTGGGTCTTTAGA
						S	TATCACATCATAATAGGATA
C. elegans	MAL450	V	15790839	V-2_2	Pyrosequencing	F	ATTTTTGCCGAGTAGGCGTACGT	SNP	C → T	validated
						R	TAGCAGGATACGACTATCTCAACTTTTGGATGGTGGTTATCA
						S	ATAATAGACAACTGCTGAAC
C. elegans	MAL450	X	4589579	X-1_1	Pyrosequencing	F	ATTCTGAAACCTGCGCCAAGTAG	SNP	C → T	validated
						R	TAGCAGGATACGACTATCGGACGAATTGGGACAGCATTT
						S	AGAAGCACAGTCATTGAT
C. elegans	MAL450	X	13358034	X-2_1	Pyrosequencing	F	GTGACGTACTAGCAACGGACGACGTGTTCCAGGAAAAATAT	SNP	C → A	validated
						R	TGAAGACTGACCCGAACAGTTTTA
						S	CCCGAACAGTTTTAGATTT
C. elegans	MAL488	I	3461983	I-1_1	Pyrosequencing	F	GCAATAAATTCGCATCAAATCTCA	SNP	A → C	validated
						R	TAGCAGGATACGACTATCATTATCGTCACGAGCACATTCA
						S	AAATTCGCATCAAATCT
C. elegans	MAL488	I	12355976	I-2_1	Pyrosequencing	F	ATGGGAGAAATGTGGATGAGA	SNP	C → T	validated
						R	TAGCAGGATACGACTATCACTTGCATTCTTTCGATTGTGTAA
						S	TTAACTTTGCTCTCTTGG
C. elegans	MAL488	II	5544332	II-1_1	Pyrosequencing	F	CGAGACACTGCGTCTTATGAA	SNP	C → G	validated
						R	TAGCAGGATACGACTATCCATCTTGCTGGCTCACACTC
						S	GTGTTCAGACATTTTTCG
C. elegans	MAL488	III	10004793	III-2_1	Pyrosequencing	F	GTGACGTACTAGCAACGTAACGGATTGGGAGGCTATTG	SNP	T → C	validated
						R	GAGCAAGGAAATGACGTTTAGTCT
						S	CAATACATTGATAGCCAGT
C. elegans	MAL488	IV	1774640	IV-1_1	Pyrosequencing	F	GACACCTTTTGGAAGCTGTGTT	SNP	C → T	validated
						R	ATTAACAGCAAATATTCCCACTCC
						S	ATTCCCACTCCGGCA
C. elegans	MAL488	IV	15029001	IV-2_1	Pyrosequencing	F	TCGCCCTGGAAACCGTATA	del.	TCA → T	validated
						R	TAGCAGGATACGACTATCAAACACGACGACGACTAATTCAC
						S	CTGGAAACCGTATAAAAA
C. elegans	MAL488	V	4118082	V-1_1	Pyrosequencing	F	GTGACGTACTAGCAACGAGCTTCAGTTTGACAGCAGAGTCC	SNP	G → A	validated
						R	ACCAGCTGCAGTGATTCAAGACAT
						S	GCCGCTGCGTCCACT
C. elegans	MAL488	V	13496153	V-2_1	Pyrosequencing	F	GTGACGTACTAGCAACGTTAACTAACCCGCTCGAATTTTG	SNP	G → T	validated
						R	AAAACGTTAAAAGGCTCGAAGAT
						S	AAATGTTATCTAATATCAAT
C. elegans	MAL488	V	19924327	V-2_5	Pyrosequencing	F	GTGACGTACTAGCAACGCAGCCAGAAACAAATCAAGCTCAT	SNP	A → T	false positive
						R	GTGGAATCGTGTCTTCAGAAGTGA
						S	TTAGTTAACGGAAATTATAG
C. elegans	MAL488	X	8295607	X-1_1	Pyrosequencing	F	GTGACGTACTAGCAACGTGCTACGTTGTGGGTCGACTC	del.	TACAGCAACCTTCCGGA → T	validated
						R	AACATTGCCGGTGGAACTAGTC
						S	CCGGTGGAACTAGTCT
C. elegans	MAL488	X	3858459	X-1_2	Pyrosequencing	F	CAATTTTCGAGTCCCTGTTTTT	SNP	T → C	validated
						R	TAGCAGGATACGACTATCAAATTTCAAATTAGGACGCGATAG
						S	CTAGGAACGAAACTAG
C. elegans	MAL488	X	15 437 120)	X-2_1	Pyrosequencing	F	GTGACGTACTAGCAACGACAACACCCTAAAACATTCAAACA	SNP	G → A	validated
						R	TATTAATCAACGAAGCCAGTGTCT
						S	TCAAGATATATCAGTGAGTT
C. elegans	ST60	III	2170080	NA	Electrophoresis (duplex PCR)	F	GTTTGATCTACAAAAAATGCGGG	SV (Del.)	nc40 allele 6880 pb deletion	published
						R1	CGAAAATGTGCCACTCAATTGC				Nukazuka A et al. (2008) Genes Dev
						R2	CCAGTTTTTAACGAATTTCAAGCG
C. elegans	MAL418	III	12161506	NA	Electrophoresis (PCR)	418_BigDel-Fup1	CGCTCCGCCCACTTTGCAACC	SV (Del.) 54355 bp deletion	amplify both WT and deletion (control, ~330 bp)
						418_BigDel-Rup1	TTTCAAATTTTGTGGAATTTTTGTCGC
						418_BigDel-Fdown2	CTTAAAAAATGGGAAAAAAAAAG		with Rdown1: amplify WT only (~1kbp)
						418_BigDel-Fdown1	CATAAAAAATCACCAAAAATAGGC		with Rdown : amplify both (control): 524 bp
						418_BigDel-Rdown1	CGATATATTAAAAACGATTAGC		with Fup1: amplify mutant only (~1kbp)
C. elegans	tm1238	I	8702527..8703253	NA	Electrophoresis	F	CACTTCAATTTTAATTTTCGTTTTTCTGG	del.	727 bp deletion
						R	AAAATCCCAAATCAGCAATTTTTACC
