## Supplementary Tables for "A broad mutational target explains an evolutionary trend": Table S8 CRISPR Oligonucleotides.xlsx

### Sheet: gRNAs
CRISPR guide name	sequence	comments
crRNA.gcn-1.E21.prox.g1	TTCGCCGAAATTCATAAAAA	gcn-1.E21.proximal .guide 1 - mimic MAL 516 deletion
crRNA.gcn-1.E21.dist.g1	TTGAGCATTTTAAACATATT	gcn-1.E21.distal .guide 1 - mimic MAL 516 deletion
crRNA.cdk-8.E2.g1	GAAATCGGCAGAGGAACATA	cdk-8 missense V40A - mimic MAL 450 deletion
crRNA. R09F10.3.E4.g1	GAACTAGTCTCTGTTCCGGA	R09F10.3 16bp deletion MAL 488
crRNA.sfrp-1.E2.g1	CGGAGACTGTTTCATGCTCC	sfrp-1 Cbr N59H MAL296
crRNA.Y75B8A.13.E1.g1	GCAGTGGCTGGCAGTTTTGG	Y75B8A.13
crRNA.gly-11.E2.g1	GTGAATGATTTTGGAAGTGG	gly-11
crRNA.osm-12.E4.g1	GTTAGTGTACCTCAAGGCGG	osm-12
crRNA.Y75B8A.8.E3.g1	GGATAATCTTAGTGCACAGG	Y75B8A.8
crRNA.Y75B8A.10.E4.g1	AGCTTCATATAGTCCTTGGG	Y75B8A.10
crRNA.Y75B8A.44.E1.g1	GACGGTTGAGCAAAATGGGG	Y75B8A.44

### Sheet: repair templates
repair template name	sequence	comments
gcn-1.E21.rt4	acgtgaaaagtacagtttttgagcattttttcgccaCaaCtcTaaCttCgaAcaCttCaaCcaCatttAgagctaaaaattgtcccttttttgtgaatttttgg	mimic 516 deletion (crRNA prox.g1 + dist.g1)
cdk-8.E2.rt1	GAGTAGAAGACCTTTTCTACTTTGAAAATTCAAAAGAgATtGGaAGgGGtACcTAcGGtTTgGCTTATAAAGCAGTTCCGAAAAAGCAAAATGGACAAT	mimic MAL 450 missense use crRNA.cdk-8.E2.g1
cdk-8.E2.rt2	GAGTAGAAGACCTTTTCTACTTTGAAAATTCAAAAGAgATtGGaAGgGGtACcTAcGGtTTgGTTTATAAAGCAGTTCCGAAAAAGCAAAATGGACAAT	control of silent mutations of rt1 use crRNA.cdk-8.E2.g1
R09F10.3_E4.rt1	GAATTGCTACGTTGTGGGTCGACTCGTAAATACAGAGACTAGTTCCACCGGCAATGTTCCATTCGCAGGC	mimic MAL 488 16bp deletion use crRNA. R09F10.3.E4.g1
sfrp-1.E2.rt 1	catttcttttttctagTATACACAAATGCGTCTTCCACATATtCTcGAaCAcGAgACcGTtTCtGAAGCAATTCACGCATCAAAAGATTGGGAAAGTCTT	mimic MAL296 missense use crRNA.sfrp-1.E2.g1
sfrp-1.E2.rt 2	catttcttttttctagTATACACAAATGCGTCTTCCAAATATtCTcGAaCAcGAgACcGTtTCtGAAGCAATTCACGCATCAAAAGATTGGGAAAGTCTT	control of silent mutations of rt1 use crRNA.sfrp-1.E2.g1

### Sheet: genotyping primers
oigonucleotide name	sequence	comments	amplicon size (bp)
JPO001_gcn-1_F1	cagatttttccctcgcaaag	primers to map deletion of gcn-1 exon 21 in MAL 516	2054
JPO002_gcn-1_R1	cataaaaactgcaattctgagca	primers to map deletion of gcn-1 exon 21 in MAL 516
JPO020_cdk-8_F3	tttcgtttttctggacatcg	larger amplicon	333
JPO004_cdk-8_R1	GCATGCAGACATTGAAAATCC	primers to confirm V40A SNP in MAL450
JPO012_cdk-8_R2	AaCCgTAgGTaCCcCTtCCa	genotype CRISPR mutants	232 with JPO003
JPO008_R09F10.3_F2	TGGAGAAGATGATTGATTGTGG	primers to map deletion of R09F10.3 exon 4 in MAL 488	401
JPO009_R09F10.3_R3	CTCCACCGCATCCAAATAGA	primers to map deletion of R09F10.3 exon 4 in MAL 488
JPO13_R09F10.3_R4	GCCGGTGGAACTAGTCTCTGTAT	genotype CRISPR mutants	169 with JPO008
JPO021_Cbr-sfrp-1_F1	cagacaATGCCTTTATTTCCTG	primers to map SNP in MAL296	484
JPO022_Cbr-sfrp-1_R1	ctcacCTGTTTGACTGCCATA	primers to map SNP in MAL296
JPO023_Cbr-sfrp-1_R2	aACgGTcTCgTGtTCgAGaAT	genotype CRISPR mutants	272 with JPO021
A8_PCR_F	GAAGGCGATGTTGATGAGCT	genotype CRISPR mutants	99
A8_PCR_R	TCATCATCCTTCGACTGCTC
A8_SANGER_F	TGGTGAATATACTTGAAGGCGA	primers to sequence Y75B8A.8 CRISPR mutants by Sanger sequencing	402
A8_SANGER_R	CCCACCACAGCTTCATCTTC
gly11_PCR_F	GGCATTGTAATACCTACTTTTGA	genotype CRISPR mutants	131
gly11_PCR_R	AGCAAATCTGTGTCAATCTCA
A10_PCR_5F	ACAGTTCGATGAAAGAGACGC	genotype CRISPR mutants	103
A10_PCR_4R	TTAGCTAACCTCCTCCACCG
A10_SANGER_F	CCCCTGGACACTATGTAAAGC	primers to sequence Y75B8A.10 CRISPR mutants by Sanger sequencing	352
A10_SANGER_R	GCGGCTCGATTGTAAAACTAAA
A44_PCR_F	TTTCCATCTCTCACTCCCTTATG	genotype CRISPR mutants	120
A44_PCR_R	CACGCATTTCTTCCTCCGTT
A44_SANGER_F	TCCACCTTTACAAATGTCGGC	primers to sequence Y75B8A.44 CRISPR mutants by Sanger sequencing	241 with A44_PCR_R
osm12_PCR_F	TTTATGGGCGATGGTGGTCA	genotype CRISPR mutants	132
osm12_PCR_R	ACAAGCTCCCGACGTTGTAT
A13_PCR_F	GTAAAAATCATAAGCAATTTTCG	genotype CRISPR mutants	169
A13_PCR_R	GCATCAAAACCGCACTTTTTG
MAL418_verif_F	TCACTTCAAAGCTGATCATCCT	primers to sequence MAL418 large deletion by Sanger sequencing	553
MAL418_verif_R	TCGTGGACAAGTGCGGATAT
