## Supplementary Tables for "A broad mutational target explains an evolutionary trend": Table S9 Pleiotropy in MALs.xlsx

### Sheet: Feuille1
List of pleiotropic phenotypes observed in selected Mutation Accumulation Lines and CRISPR genome editings
			Vulva phenotypes
Species	Line	Ancestor	Change in P3. division Frequency	Other vulva phenotypes	Brood size	Body morphology
C. briggsae	MAL296	HK104	Increase	Extra 3° divisions (P8.p > P4.p, ~3%) Hyperinductions (~3%) P4.p/P8.p 4° Fate (~2%) Anterior shifts	lower	like ancestor
C. briggsae	JU3707 [Cbr-sfrp-1(mf177)]	HK104	Increase	P4.p/P8.p 4° Fate (~2%)	lower	like ancestor
C. elegans	MAL418	PB306	Increase	Hyperinductions Extra 3° divisions Anterior and posterior shifts P4.p/P8.p 4° Fate (~2%)	lower	Dpy
C. elegans	MAL450	PB306	Increase	Hyperinductions (~5%) Extra 3° divisions (P8.p, ~5%) P4.p/P8.p 4° Fate (~2%) Protruding vulva Anterior & posterior shifts	much reduced	Dpy Egl
C. elegans	JU3643 [cdk-8(mf167)] and JU3644 [cdk-8(mf168)]	PB306	Increase	Hyperinductions (~3%) Extra 3° divisions (P8.p, ~5%) P4.p/P8.p 4° Fate (~2%) Anterior shifts	much reduced	Dpy Egl Gonad defects
C. elegans	MAL488	PB306	Increase	Extra 3° divisions (P8.p > P4.p, ~10%) P4.p/P8.p 4° Fate (~xx%) anterior shifts	lower	Dpy
C. elegans	JU3647 [R09F10.3(mf171)] and JU3648 [R09F10.3(mf172)]	PB306	Increase	Extra 3° divisions (P8.p > P4.p, ~10%) P4.p/P8.p 4° Fate (~5%) anterior shifts (~5%)	lower	ND
C. elegans	MAL516	N2	Decrease	Anterior shifts (~15%) Slight Pvl Slight Egl	slightly lower	like ancestor
C. elegans	JU3641 [gcn-1(mf165)] and JU3642 [gcn-1(mf166)]	N2	Decrease	Anterior shifts (~7%)	slightly lower	like ancestor
Traits in bold co-segregate with the change in P3.p division frequency during backcrosses
ND: not determined
